# Bipartite left-right sided endocrine system: processing of contralateral effects of brain injury

**DOI:** 10.1101/2023.06.28.546857

**Authors:** Hiroyuki Watanabe, Yaromir Kobikov, Olga Nosova, Daniil Sarkisyan, Vladimir Galatenko, Liliana Carvalho, Gisela H. Maia, Nikolay Lukoyanov, Igor Lavrov, Mathias Hallberg, Jens Schouenborg, Mengliang Zhang, Georgy Bakalkin

## Abstract

The crossed descending neural tracts set a basis for contralateral effects of brain injury. In addition, the left-right side-specific effects of the unilateral brain lesions may be mediated by neurohormones through the humoral pathway as discovered in animals with disabled descending motor tracts. We here examined if counterparts of the endocrine system that convey signals from the left and right brain injuries differ in neural and molecular mechanisms. In rats with completely transected cervical spinal cords a unilateral injury of the hindlimb sensorimotor cortex produced hindlimb postural asymmetry with contralateral hindlimb flexion, a proxy for neurological deficit. The effects of the left and right side brain lesions were differently inhibited by antagonists of the δ-, κ- and µ-opioid receptors suggesting differential neuroendocrine control of the left-right side-specific hormonal signaling. Bilateral deafferentation of the lumbar spinal cord eliminated hormone-mediated effects of the left-side brain injury but not the right-side lesion suggesting their afferent and efferent mechanisms, respectively. Analysis of gene-gene co-expression patterns identified the left and right side-specific gene regulatory networks that were coordinated across the hypothalamus and lumbar spinal cord through the humoral pathway. The coordination was ipsilateral and perturbed by brain injury. These findings suggest that the neuroendocrine system that conveys left-right side-specific hormonal messages from injured brain is bipartite, contributes to contralateral neurological deficits through asymmetric neural mechanisms, and enables ipsilateral coordination of molecular processes across neural areas along the neuraxis.

**GRAPHICAL ABSTRACT:** 
