## Supplementary material for "Bipartite left-right sided endocrine system: processing of contralateral effects of brain injury": SOURCE FILE for Figures 1,2

### Sheet: Description
SOURCE FILE for Figures 1,2, Figure 2—figure supplement 1. Hindlimb asymmetry in posture (HL-PA in mm) induced by the unilateral ablation of the hindlimb representation area of sensorimotor cortex (UBI) in rats with completely transected spinal cord.
This is also descriptive file for stretching resistance analysis.
Column		Description
Operation	SO	Sham operation
Operation	UBI	Unilateral brain injury
Treatment 1 and 2	Spinalization	Spinal transection by removing a short segment at C6-C7 level
Treatment 2	Rhizotomy	Bilateral rhizotomy
Measurement method	MP and Hand	MP = Hand off, Hand = Hand on methods.
PA1.1 - PA1.6	6 repeats	Postural asymmetry measurement at pre-surgery. The negative values mean the left leg is shorter than the right one, and vice versa.
PA3.1 - PA3.6	6 repeats	Postural asymmetry measurement at 3 hrs after the brain surgery.
PA4.1 - PA4.6	6 repeats	Postural asymmetry measurement at 15-30 min after the bilateral rhizotomy.

### Sheet: Data
RatID	Exp. design	Exp. date	Body weight (g)	Anesthesia	Dose (mg/kg, i.p.)	Operation	Operation side	Day	Treatment 1	Treatment 2	Treatment 3	Spinalization level	Measuerment method	Stretching speed (mm/sec)	Stretchiing distnce (mm)	Stretching angle (º)	PA1.1	PA1.2	PA1.3	PA1.4	PA1.5	PA1.6	PA2.1	PA2.2	PA2.3	PA2.4	PA2.5	PA2.6	PA3.1	PA3.2	PA3.3	PA3.4	PA3.5	PA3.6	PA4.1	PA4.2	PA4.3	PA4.4	PA4.5	PA4.6	PA5.1	PA5.2	PA5.3	PA5.4	PA5.5	PA5.6
Sham-50	RD	2020.11.10.	362	Pentobarbital	60	SO	Left	0	Spinalization	Rhizotomy		C6-C7	Hand				0	0	-0.5	0	0	0.5							0.5	0.5	1	0	0.5	0	0.5	0.5	0	0.5	0	0
Sham-51	RD	2020.11.12.	341	Pentobarbital	60	SO	Left	0	Spinalization	Rhizotomy		C6-C7	Hand				0	0.5	0.5	0.5	1	0.5							1	0.5	0	0	0	0	-1	-1	-1	-0.5	-0.5	-0.5
Sham-52	RD	2020.12.01.	324	Pentobarbital	60	SO	Left	0	Spinalization	Rhizotomy		C6-C7	Hand				0.5	0.5	0	0	0.5	0							0.5	0	0.5	0.5	0	0	0	-0.5	-0.5	-0.5	0	0
Sham-46	RD	2020.10.26.	301	Pentobarbital	60	SO	Right	0	Spinalization	Rhizotomy		C6-C7	Hand				1	1	0.5	1	1	0.5							1	1	0.5	0	0.5	0.5	1	0	0.5	0.5	1	0.5
Sham-48	RD	2020.10.29.	302	Pentobarbital	60	SO	Right	0	Spinalization	Rhizotomy		C6-C7	Hand				-0.5	0.5	-1	0	0	0							0	0.5	0	0	0	0	-0.5	0	0	0	-0.5	0
Sham-49	RD	2020.10.30.	306	Pentobarbital	60	SO	Right	0	Spinalization	Rhizotomy		C6-C7	Hand				0	0.5	0	0	0.5	0							1	0	0.5	-0.5	1	1	0	0	0.5	0.5	1	0
Sham-53	RD	2020.12.04.	330	Pentobarbital	60	SO	Right	0	Spinalization	Rhizotomy	Pavulon	C6-C7	Hand				0	0	-0.5	0	0	0							0.5	0.5	0.5	0	0.5	0.5	0	-0.5	-0.5	0	0	0	-0.5	0	-0.5	0.5	-0.5	0
TBI-257	RD	2020.11.16.	284	Pentobarbital	60	UBI	Left	0	Spinalization	Rhizotomy		C6-C7	Hand				-0.5	0	0	-0.5	-0.5	0							3	2.5	3.5	3	2.5	2.5	2	2	3	2.5	2	2.5
TBI-258	RD	2020.11.18.	284	Pentobarbital	60	UBI	Left	0	Spinalization	Rhizotomy		C6-C7	Hand				0.5	0.5	0	0	0	0.5							2.5	2	2.5	2	2	2.5	1	1.5	0.5	0.5	0.5	1.5
TBI-259	RD	2020.11.20.	291	Pentobarbital	60	UBI	Left	0	Spinalization	Rhizotomy		C6-C7	Hand				1	0	0	0	0	-0.5							4	3	2.5	2.5	2.5	2.5	0.5	0	1	1.5	1	1
TBI-260	RD	2020.11.23.	306	Pentobarbital	60	UBI	Left	0	Spinalization			C6-C7	Hand				0.5	0	-0.5	0	0	0.5							0.5	0	1.5	0.5	1.5	1
TBI-261	RD	2020.11.25.	288	Pentobarbital	60	UBI	Left	0	Spinalization	Rhizotomy		C6-C7	Hand				0	0	0	-0.5	0	0							2.5	2.5	3	2.5	2.5	2.5	1	0	1	1	1	1
TBI-262	RD	2020.11.27.	302	Pentobarbital	60	UBI	Left	0	Spinalization	Rhizotomy		C6-C7	Hand				0.5	0.5	0.5	0	0.5	0.5							2.5	3	2	3.5	2.5	3.5	0	-0.5	1	0.5	1	0.5
TBI-265	RD	2020.12.11.	271	Pentobarbital	60	UBI	Left	0	Spinalization	Rhizotomy		C6-C7	Hand				0	0	0	-0.5	0	0							4.5	4	4	3	3	3	0.5	0	1.5	1	1.5	1
TBI-266	RD	2020.12.12.	262	Pentobarbital	60	UBI	Left	0	Spinalization	Rhizotomy		C6-C7	Hand				0.5	0	0	0	0.5	0.5							2.5	4	3	3.5	4.5	3.5	0.5	1	1.5	1.5	1	1
TBI-269	RD	2020.12.19.	325	Pentobarbital	60	UBI	Left	0	Spinalization			C6-C7	Hand				0.5	0	0	0	0	0							1	1.5	0.5	0.5	0.5	0.5
TBI-270	RD	2020.12.21.	312	Pentobarbital	60	UBI	Left	0	Spinalization	Rhizotomy		C6-C7	Hand				0	0	0.5	0.5	0	0							2.5	3	4	3.5	4	3.5	0	1	0.5	1	1	1
TBI-249	RD	2020.10.05.	309	Pentobarbital	60	UBI	Right	0	Spinalization			C6-C7	Hand				0	0	-1	1	0.5	0							-2.5	-1.5	-3	-2	-1.5	-2
TBI-250	RD	2020.10.07.	300	Pentobarbital	60	UBI	Right	0	Spinalization	Rhizotomy		C6-C7	Hand				-0.5	0	-0.5	0	-0.5	0							-3	-2.5	-4	-4	-2.5	-4	-4	-4.5	-5	-4	-3.5	-3
TBI-251	RD	2020.10.09.	299	Pentobarbital	60	UBI	Right	0	Spinalization	Rhizotomy		C6-C7	Hand				0	0	-0.5	0	0	0.5							-1.5	-2	-1.5	-1	-1	-1.5	-1	-1.5	-1.5	0	0	-0.5
TBI-252	RD	2020.10.12.	312	Pentobarbital	60	UBI	Right	0	Spinalization	Rhizotomy		C6-C7	Hand				0	0	0.5	0.5	0.5	0							-2.5	-3	-3	-3	-3	-2.5	0	-1	0.5	0	0.5	-1
TBI-253	RD	2020.10.15.	323	Pentobarbital	60	UBI	Right	0	Spinalization	Rhizotomy		C6-C7	Hand				0	-0.5	0	0	-0.5	-1							-4	-3	-3.5	-4	-3.5	-4	-3	-3	-3	-3.5	-3	-3
TBI-254	RD	2020.10.19.	391	Pentobarbital	60	UBI	Right	0	Spinalization	Rhizotomy		C6-C7	Hand				0	-0.5	0	0	-0.5	0							1	1	1.5	0.5	1	1	0.5	0	0	0.5	0.5	0.5
TBI-255	RD	2020.10.21.	270	Pentobarbital	60	UBI	Right	0	Spinalization	Rhizotomy		C6-C7	Hand				-0.5	-0.5	-0.5	0	-0.5	0							-4.5	-4	-4.5	-4.5	-4.5	-4	-3.5	-3	-3	-3.5	-3	-3
TBI-256	RD	2020.10.23.	275	Pentobarbital	60	UBI	Right	0	Spinalization	Rhizotomy		C6-C7	Hand				0	0	1	0	0.5	0.5							-2.5	-2	-2	-2	-2.5	-3	-2.5	-2	-1.5	-3	-2	-2
TBI-263	RD	2020.12.08.	243	Pentobarbital	60	UBI	Right	0	Spinalization	Rhizotomy	Pavulon	C6-C7	Hand				0	0	0	-0.5	0	0							-6	-5.5	-4.5	-4	-4.5	-4.5	-2.5	-3	-3	-3	-3	-4	-0.5	-0.5	-0.5	-0.5	-0.5	0
TBI-264	RD	2020.12.09.	262	Pentobarbital	60	UBI	Right	0	Spinalization	Rhizotomy		C6-C7	Hand				-0.5	-0.5	-0.5	-0.5	0	0							-3	-3	-3	-3	-2.5	-3	-1.5	-1	-1	-1	-1.5	-1.5
TBI-267	RD	2020.12.16.	312	Pentobarbital	60	UBI	Right	0	Spinalization	Rhizotomy	Pavulon	C6-C7	Hand				-0.5	-0.5	-0.5	-0.5	-1	-0.5							-3	-2.5	-2.5	-3	-2.5	-3	-2.5	-3	-3	-3	-3.5	-3.5	-1	-0.5	-0.5	-1	-0.5	0
TBI-268	RD	2020.12.17.	280	Pentobarbital	60	UBI	Right	0	Spinalization	Rhizotomy	Pavulon	C6-C7	Hand				0	0	0.5	0	0.5	0.5							-3	-3	-2.5	-3	-3	-3	-3	-3.5	-3	-2.5	-2.5	-2.5	0	0	-0.5	0	-0.5	0
Sham-50	RD	2020.11.10.	362	Pentobarbital	60	SO	Left	0	Spinalization	Rhizotomy		C6-C7	MP	5	10	10	0	0	0	0	0	0.5							0.5	0	0.5	0	0.5	0.5	0	0.5	0	0	0.5	0
Sham-51	RD	2020.11.12.	341	Pentobarbital	60	SO	Left	0	Spinalization	Rhizotomy		C6-C7	MP	5	10	10	0	0.5	1	0.5	0.5	0.5							1	1	0.5	0	0	0	-1		-0.5	0	-0.5	-1
Sham-52	RD	2020.12.01.	324	Pentobarbital	60	SO	Left	0	Spinalization	Rhizotomy		C6-C7	MP	5	10	10	0.5	1	0	0.5	0.5	0							1	0	0	0.5	0	0.5	0	-0.5	-0.5	-0.5	-0.5	0
Sham-46	RD	2020.10.26.	301	Pentobarbital	60	SO	Right	0	Spinalization	Rhizotomy		C6-C7	MP	5	10	10	1.5	0.5	1	1	1	0.5							0.5	1	0.5	0	1	0	1	0	0	0	0.5	0.5
Sham-48	RD	2020.10.29.	302	Pentobarbital	60	SO	Right	0	Spinalization	Rhizotomy		C6-C7	MP	5	10	10	-0.5	0	-1	-0.5	0	-0.5							0.5	0	0	0	0	0	0	0	0	0	-0.5	-0.5
Sham-49	RD	2020.10.30.	306	Pentobarbital	60	SO	Right	0	Spinalization	Rhizotomy		C6-C7	MP	5	10	10	0.5	0.5	0	0.5	0	0							1	0.5	0.5	0	0.5	0.5	0	0	0.5	0	1.5	0
Sham-53	RD	2020.12.04.	330	Pentobarbital	60	SO	Right	0	Spinalization	Rhizotomy	Pavulon	C6-C7	MP	5	10	10	0	-0.5	-0.5	0.5	0	0							0.5	0.5	0.5	0	0.5	0	0	0	-0.5	0	0	0	0	-0.5	-0.5	0.5	-0.5	0
TBI-257	RD	2020.11.16.	284	Pentobarbital	60	UBI	Left	0	Spinalization	Rhizotomy		C6-C7	MP	5	10	10	-0.5	-0.5	0	0	0	0							2.5	2.5	3	2.5	2.5	2	2	2	2.5	2.5	2	2
TBI-258	RD	2020.11.18.	284	Pentobarbital	60	UBI	Left	0	Spinalization	Rhizotomy		C6-C7	MP	5	10	10	0	0.5	0	0	0	0.5							2.5	2.5	2	1.5	2	2	1	1.5	0.5	0.5	0.5	1.5
TBI-259	RD	2020.11.20.	291	Pentobarbital	60	UBI	Left	0	Spinalization	Rhizotomy		C6-C7	MP	5	10	10	0.5	0	0	0	-0.5	0							3.5	3	3	2.5	2.5	2	0	0	1	1	1	0.5
TBI-260	RD	2020.11.23.	306	Pentobarbital	60	UBI	Left	0	Spinalization			C6-C7	MP	5	10	10	0.5	0	-0.5	0	0.5	0.5							0.5	0.5	1	0.5	1	1
TBI-261	RD	2020.11.25.	288	Pentobarbital	60	UBI	Left	0	Spinalization	Rhizotomy		C6-C7	MP	5	10	10	0	0	0	-0.5	0	-0.5							3	2.5	2.5	2.5	2	2.5	1.5	0	1	0.5	1	1
TBI-262	RD	2020.11.27.	302	Pentobarbital	60	UBI	Left	0	Spinalization	Rhizotomy		C6-C7	MP	5	10	10	0.5	1	0.5	0	1	0.5							3	2	2	3	2.5	3	0	-0.5	1	0.5	1	0.5
TBI-265	RD	2020.12.11.	271	Pentobarbital	60	UBI	Left	0	Spinalization	Rhizotomy		C6-C7	MP	5	10	10	0	0	-0.5	-0.5	-0.5	0							4.5	3.5	3	3	3	3	0.5	0	1.5	1	1	1
TBI-266	RD	2020.12.12.	262	Pentobarbital	60	UBI	Left	0	Spinalization	Rhizotomy		C6-C7	MP	5	10	10	0.5	0.5	0	0	0.5	0.5							3	3.5	3	3	4	3	1	1	1	1.5	1	1
TBI-269	RD	2020.12.19.	325	Pentobarbital	60	UBI	Left	0	Spinalization			C6-C7	MP	5	10	10	1	0	0.5	0	0	0							1.5	1.5	0.5	0.5	0.5	1
TBI-270	RD	2020.12.21.	312	Pentobarbital	60	UBI	Left	0	Spinalization	Rhizotomy		C6-C7	MP	5	10	10	0.5	0.5	0.5	0.5	0	0							2.5	3	3.5	3.5	3.5	3.5	0.5	1	0.5	1	1.5	1
TBI-249	RD	2020.10.05.	309	Pentobarbital	60	UBI	Right	0	Spinalization			C6-C7	MP	5	10	10	0	0.5	-0.5	0.5	0.5	0							-1	-2.5	-1.5	-2	-2	-1.5
TBI-250	RD	2020.10.07.	300	Pentobarbital	60	UBI	Right	0	Spinalization	Rhizotomy		C6-C7	MP	5	10	10	-1	-0.5	-0.5	0	0	0							-2.5	-2	-3.5	-3.5	-2.5	-3.5	-4	-4	-4	-3	-3.5	-3
TBI-251	RD	2020.10.09.	299	Pentobarbital	60	UBI	Right	0	Spinalization	Rhizotomy		C6-C7	MP	5	10	10	0	0	-0.5	0	0	0.5							-1	-1.5	-1	-1	-1.5	-1.5	-1	-1	-1	0.5	0	0
TBI-252	RD	2020.10.12.	312	Pentobarbital	60	UBI	Right	0	Spinalization	Rhizotomy		C6-C7	MP	5	10	10	0.5	0	0	0	0	0							-2.5	-2.5	-3	-2.5	-2	-3	-1	0	0	-0.5	0	-1
TBI-253	RD	2020.10.15.	323	Pentobarbital	60	UBI	Right	0	Spinalization	Rhizotomy		C6-C7	MP	5	10	10	0	-0.5	0	0	-0.5	-0.5							-3.5	-2.5	-2.5	-3	-4	-3.5	-3	-2.5	-2.5	-3	-4	-3.5
TBI-254	RD	2020.10.19.	391	Pentobarbital	60	UBI	Right	0	Spinalization	Rhizotomy		C6-C7	MP	5	10	10	0	0	0	0	-0.5	0							1	1.5	2	0.5	1	1	0.5	0	0	1	0.5	0.5
TBI-255	RD	2020.10.21.	270	Pentobarbital	60	UBI	Right	0	Spinalization	Rhizotomy		C6-C7	MP	5	10	10	-1	-0.5	-0.5	0	-0.5	-0.5							-4.5	-4	-4	-4	-4	-3.5	-3	-3	-3.5	-3	-3	-2.5
TBI-256	RD	2020.10.23.	275	Pentobarbital	60	UBI	Right	0	Spinalization	Rhizotomy		C6-C7	MP	5	10	10	0	0	0.5	0	0.5	0.5							-3	-2	-2	-1.5	-1.5	-2	-2	-1.5	-1	-2	-1.5	-2
TBI-263	RD	2020.12.08.	243	Pentobarbital	60	UBI	Right	0	Spinalization	Rhizotomy	Pavulon	C6-C7	MP	5	10	10	0	-0.5	0	-0.5	0	0							-5	-5	-5	-4	-4	-4	-2.5	-3	-2.5	-3	-2.5	-3	-1	-0.5	0	-0.5	-1	-0.5
TBI-264	RD	2020.12.09.	262	Pentobarbital	60	UBI	Right	0	Spinalization	Rhizotomy		C6-C7	MP	5	10	10	-0.5	0	-0.5	-0.5	0	0							-2.5	-2.5	-2	-3	-3	-3	-1	-1	-1	-1.5	-1.5	-1
TBI-267	RD	2020.12.16.	312	Pentobarbital	60	UBI	Right	0	Spinalization	Rhizotomy	Pavulon	C6-C7	MP	5	10	10	-0.5	-0.5	-0.5	-0.5	-1	-0.5							-2.5	-2	-2	-2.5	-2.5	-2.5	-2.5	-3	-2.5	-2.5	-3	-3	-1	0	0	-1.5	-1	-0.5
TBI-268	RD	2020.12.17.	280	Pentobarbital	60	UBI	Right	0	Spinalization	Rhizotomy	Pavulon	C6-C7	MP	5	10	10	0	0	0	0	0	0.5							-2	-2.5	-2	-2.5	-2.5	-2.5	-2.5	-3	-3	-2	-2.5	-2.5	-0.5	0	-0.5	-0.5	0	-0.5
TBI-275	RD	2021.02.11.	204	Pentobarbital	60	UBI	Left	0	ADX	spinalization		C6-C7	Hand				-0.5	-0.5	0	-0.5	-1	-0.5	0	0	0	0	0	0	0	0	-0.5	0	0	0
TBI-276	RD	2021.02.12.	210	Pentobarbital	60	UBI	Left	0	ADX	spinalization		C6-C7	Hand				0	0	0	0.5	0	0	0.5	1	0.5	0	0	0	2.5	3	2.5	3	3	3.5
TBI-277	RD	2021.02.12.	193	Pentobarbital	60	UBI	Left	0	ADX	spinalization		C6-C7	Hand				0.5	0.5	0	0	0	0	0	0	0	0	0	0	-0.5	-0.5	-0.5	-0.5	-0.5	0
TBI-278	RD	2021.02.15.	211	Pentobarbital	60	UBI	Left	0	ADX	spinalization		C6-C7	Hand				0	0.5	0.5	0.5	0.5	0.5	0	0	0	0	0	0	2.5	2	3	2	2.5	2
TBI-279	RD	2021.02.15.	238	Pentobarbital	60	UBI	Left	0	ADX	spinalization		C6-C7	Hand				1	0.5	0.5	0	0.5	0	0	0.5	0.5	1	1	0.5	2.5	3.5	2	3	3.5	2.5
TBI-280	RD	2021.02.16.	238	Pentobarbital	60	UBI	Left	0	ADX	spinalization		C6-C7	Hand				0.5	-0.5	-0.5	-0.5	0	0	0	0	0	0.5	0	0	1	1	0.5	1	1.5	1
TBI-281	RD	2021.02.16.	250	Pentobarbital	60	UBI	Left	0	ADX	spinalization		C6-C7	Hand				0	0.5	1	0.5	0.5	0.5	0	0	0	0	0	0	2	3.5	3.5	3	3	3
TBI-271	RD	2021.02.08.	279	Pentobarbital	60	UBI	Right	0	ADX	spinalization		C6-C7	Hand				0	0.5	0	0	1	1	0	0.5	1	0	0.5	0	0.5	0	0	0.5	0	0.5
TBI-272	RD	2021.02.09.	161	Pentobarbital	60	UBI	Right	0	ADX	spinalization		C6-C7	Hand				-0.5	0	0	-0.5	-0.5	0	0.5	0.5	0	0.5	0.5	1	0.5	0	0	0	0	0
TBI-273	RD	2021.02.10.	154	Pentobarbital	60	UBI	Right	0	ADX	spinalization		C6-C7	Hand				0	0	0.5	0	0.5	0.5	0.5	0	0	0.5	0.5	0	-2.5	-2	-2.5	-2	-2.5	-2.5
TBI-274	RD	2021.02.10.	149	Pentobarbital	60	UBI	Right	0	ADX	spinalization		C6-C7	Hand				-1	-0.5	-0.5	0	0	0	0.5	0.5	0.5	0	0	-1	-6	-6	-6	-6	-5	-6
TBI-275	RD	2021.02.11.	204	Pentobarbital	60	UBI	Left	0	ADX	spinalization		C6-C7	MP	5	10	10	-1	-0.5	-0.5	-0.5	-1	-0.5	0	0	0	0	0	0	0	0	-0.5	0	0	0
TBI-276	RD	2021.02.12.	210	Pentobarbital	60	UBI	Left	0	ADX	spinalization		C6-C7	MP	5	10	10	0	0	0	0.5	0	0	0	1	0.5	0.5	0.5	0.5	2	2	2.5	2.5	2.5	3
TBI-277	RD	2021.02.12.	193	Pentobarbital	60	UBI	Left	0	ADX	spinalization		C6-C7	MP	5	10	10	0	0	0	0	0	0	0.5	0	0	0	0	0	0	-1	-0.5	-0.5	-0.5	0
TBI-278	RD	2021.02.15.	211	Pentobarbital	60	UBI	Left	0	ADX	spinalization		C6-C7	MP	5	10	10	0	0.5	0.5	0.5	0.5	0.5	0	0	0	-0.5	0	0	2	1.5	2	2	2.5	2
TBI-279	RD	2021.02.15.	238	Pentobarbital	60	UBI	Left	0	ADX	spinalization		C6-C7	MP	5	10	10	1.5	1	1	0.5	5	0	0	0.5	1	1	1	0.5	2	2.5	2	2.5	3	2.5
TBI-280	RD	2021.02.16.	238	Pentobarbital	60	UBI	Left	0	ADX	spinalization		C6-C7	MP	5	10	10	0.5	-0.5	-0.5	-0.5	-0.5	0	0	0	0	0.5	0	0	0.5	1	0.5	1	1	1
TBI-281	RD	2021.02.16.	250	Pentobarbital	60	UBI	Left	0	ADX	spinalization		C6-C7	MP	5	10	10	0	1	1	0.5	0.5	0.5	-0.5	0	0	0	0	0	1.5	3	3	3	2.5	2.5
TBI-271	RD	2021.02.08.	279	Pentobarbital	60	UBI	Right	0	ADX	spinalization		C6-C7	MP	5	10	10	0.5	0.5	0	0	1	1	0.5	1	0.5	0	0.5	0	0	0	0	0.5	0	0.5
TBI-272	RD	2021.02.09.	161	Pentobarbital	60	UBI	Right	0	ADX	spinalization		C6-C7	MP	5	10	10	-0.5	0	0	-0.5	-0.5	-0.5	0.5	0.5	0	0.5	0.5	1	0	0	0	0	0	0
TBI-273	RD	2021.02.10.	154	Pentobarbital	60	UBI	Right	0	ADX	spinalization		C6-C7	MP	5	10	10	0	0	0	0	0	0.5	0.5	0	0	0.5	0.5	0	-2	-1.5	-2	-2	-2.5	-2
TBI-274	RD	2021.02.10.	149	Pentobarbital	60	UBI	Right	0	ADX	spinalization		C6-C7	MP	5	10	10	-1	-1	-0.5	-0.5	-0.5	0	0.5	0	0.5	0	0	-1	-5	-5.5	-6	-5	-5
