## Supplementary material for "Bipartite left-right sided endocrine system: processing of contralateral effects of brain injury": SOURCE FILE for Figures 4,6

### Sheet: Description
SOURCE FILE for Figures 4,6; Figure 4—figure supplements 5,6,9,11; Figure 6—figure supplement 1.
Gene expression levels in the left and right hypothalamus of the sham surgery and UBI rats.
mRNA levels were normalized to geometric mean of expression levels of two control genes Actb and Gapdh.
Operation type
cSMC = UBI
SO = sham operation
Measurement side
L. left; R, right

### Sheet: Data
Rat ID	Operation type	Meas. Side	Nts	Sst	Dor	Kor	Mor	Pdyn	Penk	Pomc	Avp	Crh	Ghrh	Gnrh1	Oxt	Trh	Arc	Bdnf	cFos	Dlg4	Erg1	Gap43	GluR1	Grin2a	Grin2b	Homer	Nfkbia	Pcsk6	Syt4	Tgfb1
13	SO	L	0.81604	0.63312	1.15668	1.0092	0.91765	2.04142	1.0553	3.62415	1.39636	0.571	2.11241	0.4161	1.27832	1.23457	1.29065	0.97881	0.89439	1.49645	1.55282	1.06745	1.01021	1.17278	1.03224	0.74907	1.40637	0.95615	0.97588	1.05464
14	SO	L	0.96889	0.4617	0.96801	0.8682	0.97698	0.97485	1.05741	3.13284	0.61249	0.7625	0.89337	0.76082	0.90134	1.25069	0.89856	0.51802	0.61565	1.3097	0.81125	0.93249	0.82067	1.12311	1.12703	0.70727	1.31265	0.93849	0.7344	0.89609
15	SO	L	1.01316	0.65736	1.06608	1.16144	1.15699	1.14059	0.91101	1.64919	0.94419	0.83517	1.66861	1.20365	0.98467	1.44765	0.87482	0.84879	0.66444	1.30839	0.67658	1.08527	0.8439	0.81827	0.88556	0.74106	1.33162	0.90724	1.10006	1.08367
16	SO	L	0.78165	0.92518	0.76849	1.23037	0.97327	1.96075	1.16923	4.8215	2.08858	1.18485	3.13489	0.84308	1.07729	1.86565	0.67907	1.54382	0.92995	1.18084	0.81464	0.95621	0.75804	0.78429	0.77633	0.51479	1.55655	0.66716	1.05983	1.15598
17	SO	L	1.02651	0.79204	1	1	1	1	1	1	1	1	1	1	1	1	1	1	1	1	1	1	1	1	1	1	1	1	1	1
18	SO	L	0.825	0.92927	0.96731	1.22739	1.20655	1.13582	0.84562	1.97258	0.98311	1.0767	1.14641	1.10031	1.12374	1.1262	2.2506	1.53562	1.57264	1.06965	0.93025	0.94065	0.88977	1.20206	1.0307	0.59941	1.1708	0.82294	1.02568	0.86557
19	SO	L
20	SO	L	0.82572	0.96279	0.93146	1.15112	0.93357	2.04064	1.60811	4.65464	0.90678	1.00958	5.19635	0.55634	2.01587	1.7805	0.94718	1.98529	3.22506	1.17207	2.01477	1.0185	0.74577	1.14748	0.86295	0.56724	2.43164	0.71252	0.95018	0.84853
21	SO	L	0.8413	0.8386	1.0443	1.19913	1.23409	2.04403	1.28957	2.40385	4.71166	1.12994	2.01411	0.92275	2.427	1.82152	0.73823	1.10948	0.87269	1.28526	0.72286	1.16101	0.88086	0.97595	0.90687	0.67248	2.13243	1.23339	0.94802	0.87918
22	SO	L	0.77282	0.80456	0.90706	1.26224	0.87261	1.81922	1.31343	3.63314	1.40255	0.72797	3.2983	0.574	1.56784	1.59093	1.0212	0.93	0.44847	1.20769	0.5557	0.94239	0.61429	1.00341	0.81547	0.53723	1.38618	0.74832	0.8082	0.84938
23	SO	L	0.78774	1.14425	1.21223	1.13842	1.0608	2.2007	1.15282	4.24637	1.39533	1.22974	4.97341	1.0008	1.5068	1.85238	0.69911	1.2194	0.9492	1.38858	0.74392	1.17651	0.88088	0.9538	0.96821	0.79389	1.55274	0.94752	1.03742	1.05437
13	SO	R	0.81345	0.55834	1.19229	0.64698	0.55016	1.33177	1.12283	1.60238	0.08197	0.44169	0.57108	0.59387	0.48871	0.44209	2.53064	1.14855	1.16224	1.37496	2.19637	0.86132	1.47824	2.14551	1.61009	1.29109	1.61229	0.90216	0.63484	0.93203
14	SO	R	0.99388	0.54629	0.9933	0.71288	0.93989	1.40156	1.20706	3.72949	1.68586	0.99136	1.78354	0.94243	1.58998	1.4041	0.81821	0.70953	0.94266	1.2761	0.97781	1.08735	0.66692	1.0781	1.11904	0.72878	1.30361	1.16584	0.84968	0.99609
15	SO	R	0.8131	0.32109	1.35354	0.79402	0.73617	1.24736	1.22007	0.63398	0.31881	0.34868	0.41999	0.90764	0.55121	0.58651	3.01195	0.53951	0.57563	1.49485	1.34415	0.76034	1.27357	1.97447	1.38763	1.28035	1.47008	1.12338	0.51885	0.96272
16	SO	R	0.92607	0.70207	1.12357	1.13508	1.18684	2.33076	1.4038	1.68469	0.75095	0.91359	1.14466	0.83413	0.71257	1.34077	1.5773	1.12931	0.90121	1.27554	1.44391	1.07514	1.09161	1.27915	1.22632	0.87103	1.31696	1.09843	0.90371	0.98233
17	SO	R	1.4096	0.5655	0.83847	1.32702	1.15545	1.96112	2.60264	0.00719	0.08507	1.45201	0.68034	1.11854	0.54569	0.67591	1.35737	0.90915	0.97363	1.1631	1.59872	0.99842	1.26444	1.42834	1.20323	1.45216	1.39315	0.784	0.94409	0.98771
18	SO	R	0.84903	0.66169	2.0808	1.00659	0.94229	1.89214	1.56323	0.00714	1.09295	0.64082	0.54565	0.82145	0.67233	0.65175	4.23665	0.69072	3.0897	1.58048	2.02862	0.98515	1.97856	1.81979	1.3885	1.06282	1.31533	1.13142	0.6608	1.14778
19	SO	R	0.85908	0.87728	0.98747	1.16172	1.01406	1.18043	1.18243	4.39329	0.6557	0.92952	1.61753	0.84617	1.32912	1.50767	0.66318	1.18445	0.65962	1.01261	0.86769	1.03083	0.89218	0.99781	0.87283	0.56499	1.62746	0.83272	0.93904	0.9604
20	SO	R	0.89132	1.21065	0.86569	0.95466	1.26665	0.79512	0.92598	1.98894	0.69372	1.34407	1.44488	0.8427	1.53175	1.03899	1.25679	1.62428	4.22691	1.1457	1.78034	1.22674	1.15344	0.94688	0.93227	0.58158	2.40546	1.01928	1.22829	1.08773
21	SO	R	1.15966	0.83435	0.95233	1.3294	1.34717	0.75193	1.28588	0.29744	0.65708	1.21146	0.94247	1.5523	1.68525	1.31059	0.92817	1.36575	0.81903	1.22115	0.79669	1.31453	0.99748	1.11395	1.09933	0.79587	2.54381	1.02295	0.94087	1.05853
22	SO	R	1.11286	0.47155	2.61405	1.19359	1.03759	3.19528	2.60972	0.02421	0.05652	0.55426	0.40658	0.79059	0.3438	0.52844	2.90882	0.48571	0.73272	1.89063	1.4797	1.10102	1.42559	1.73244	1.54772	1.32541	1.72366	0.94913	0.60219	1.12503
23	SO	R	0.66527	0.61479	1.14839	1.12175	1.01569	1.47966	1.0414	0.14141	0.70045	0.66022	0.74775	0.84514	1.17682	0.80533	1.72084	0.67781	0.55895	1.41029	0.82309	0.95451	0.88731	1.27393	1.13917	0.82491	1.58089	0.99055	0.84514	1.12952
1	cSMC	L	0.73853	0.33025	1.05268	0.96965	1.10046	1.47699	1.22558	0.00945	0.30766	0.65044	0.46423	0.78352	0.73442	1.05381	1.50554	0.51523	0.65216	1.36349	1.53995	0.86728	0.81069	1.33534	1.27729	0.77444	1.53798	0.76947	0.76574	0.9349
2	cSMC	L	0.99246	0.18777	0.85983	1.01691	0.88945	1.34539	1.23267	0.01862	0.00647	0.40419	0.56339	1.45802	0.24351	0.3684	2.67999	0.84285	1.22354	1.11941	2.48694	0.7135	0.83862	1.258	1.14592	0.97035	2.60296	0.79615	0.80882	1.00726
3	cSMC	L	0.73929	0.62329	0.82883	0.99832	1.19021	0.95695	1.06482	0.7043	1.25513	0.83127	0.85459	0.95091	1.54489	1.33356	1.88616	0.69649	0.62526	1.43995	1.2	0.91214	1.26768	0.98436	1.11391	0.73705	1.7071	1.21847	0.80922	0.95338
4	cSMC	L	0.42111	0.54912	0.62021	1.02616	1.09237	1.44463	0.78547	3.63942	0.68642	0.55759	2.52358	0.46302	1.05431	1.16874	0.77082	1.06865	0.54535	1.23719	0.74017	0.87122	0.6918	1.05589	0.93753	0.53767	1.36147	0.80989	0.80593	0.86229
5	cSMC	L	0.39847	0.52818	0.96716	1.03218	1.09762	1.54548	0.92052	4.39772	0.34312	0.51209	1.91747	0.33326	0.94161	1.17493	0.7978	0.83862	1.12405	1.25244	0.86934	0.83008	0.6873	0.81392	0.82712	0.62066	1.31855	0.84397	0.75405	0.9265
6	cSMC	L	0.43643	0.48388	1.02159	1.16833	1.02848	1.31307	0.91104	1.37261	0.33522	0.49605	1.90153	0.36445	1.05196	1.60855	0.88341	0.90542	0.62794	0.9994	0.71509	0.74857	0.56931	0.7712	0.85742	0.69317	0.87146	0.72803	0.72709	0.8358
7	cSMC	L	0.80548	0.40932	1.49134	1.30018	1.26484	1.88749	1.10961	0.36473	0.14644	0.46699	0.27469	0.49538	0.57761	0.80862	1.51407	0.57046	0.34845	1.39127	1.17955	0.79113	0.93106	1.22934	1.02422	0.96494	0.91154	0.81226	0.73559	0.7943
8	cSMC	L	0.77237	0.50763	0.74989	1.39652	1.11756	0.9946	0.90097	0.90812	0.79585	0.63346	0.70263	0.69714	1.30413	1.47391	1.34988	0.83101	0.624	1.18965	0.87721	0.86921	0.7838	1.09432	0.9029	0.83177	1.33413	0.75841	0.89222	1.08504
9	cSMC	L	0.69314	0.82924	1.68707	1.12415	1.11589	2.20145	1.09092	2.11362	0.72094	0.83851	2.148	0.54923	1.16786	1.57169	1.13108	0.7877	0.54366	1.41803	0.83435	1.0302	0.8318	1.02237	0.88266	0.58399	0.94466	1.05837	0.93971	0.98557
10	cSMC	L	0.52103	0.60612	1.31527	0.97986	0.90011	1.56807	1.04087	2.51139	0.33998	0.58782	1.51472	0.53749	1.01203	1.30804	0.82702	0.93352	3.33745	1.20132	0.94085	0.90232	0.64854	1.09812	1.02891	0.6736	2.28378	0.7889	0.89519	1.1131
11	cSMC	L	0.56558	0.93177	0.86681	0.98779	0.90571	1.73108	0.81856	3.14177	0.74389	1.04829	1.80903	0.85265	1.2384	1.32066	0.58026	1.0619	0.89825	1.30487	0.77918	0.84063	0.80847	0.85461	0.81895	0.55175	1.79382	1.01817	0.92515	1.06628
12	cSMC	L	0.52403	0.30004	0.5522	1.62646	1.29908	0.56248	0.77337	1.3371	0.15703	0.53924	1.05673	0.44139	0.4931	0.95852	0.55722	0.85975	2.74011	1.31542	1.16948	0.82021	0.57555	0.83682	0.97838	0.9002	2.58969	0.65234	1.07663	1.11092
1	cSMC	R	0.83295	0.36443	0.92606	0.95829	0.92777	1.82022	1.68503	0.00571	0.00423	0.43671	0.41422	0.93089	0.20624	0.32996	2.2123	0.81699	1.06733	1.36221	1.67713	0.7718	1.17201	1.59183	1.27663	0.83338	2.52469	1.27779	0.61716	1.01567
2	cSMC	R	0.72183	0.85661	0.71811	0.79202	0.97044	0.93945	0.9175	1.40541	0.97741	1.20197	1.17342	0.90343	1.00736	1.36869	1.20984	0.94452	1.48225	1.39118	1.31358	1.15454	0.93387	1.02322	0.99665	0.56801	1.99963	1.26023	0.92446	1.06943
3	cSMC	R	0.95684	0.36809	1.74481	1.00873	0.75914	2.47233	2.03737	0.06865	0.03122	0.32955	0.53136	0.88512	0.18683	0.53598	3.42589	0.63789	0.46551	1.74935	1.67847	0.61178	1.52956	2.21533	1.70424	1.19828	1.574	0.92892	0.64538	0.81271
4	cSMC	R	0.86101	0.63005	1.08643	0.99657	0.92853	1.98732	1.40641	0.04451	0.77609	0.65699	0.45447	0.92117	0.80692	0.68553	3.45069	0.43642	0.39244	1.8163	1.39205	0.96247	2.04763	1.30962	1.51624	1.1022	1.49595	1.12533	0.75187	0.90455
5	cSMC	R	0.64203	0.5897	1.06015	1.1387	1.32674	1.03657	1.0558	0.84919	0.6655	0.96454	0.87409	0.77047	1.27511	1.44401	1.60374	1.03799	1.32763	1.24666	0.81117	1.16608	0.64021	1.06212	1.13214	0.71466	1.94112	1.05418	0.75154	0.9794
6	cSMC	R	0.76042	0.55024	1.17927	1.158	1.35031	1.09699	0.98627	0.59005	0.64828	0.9097	0.80169	0.70628	1.19051	1.31231	1.29982	1.04218	1.07336	1.43286	0.72528	1.05152	0.83062	0.8754	1.05664	0.86785	1.22186	1.22489	0.96778	0.99149
7	cSMC	R	0.66702	0.33233	1.20354	0.96941	1.10254	1.29801	1.00835	0.53454	0.3141	0.45928	0.35393	0.72105	0.66034	0.62876	2.89329	0.70903	0.47943	1.53789	1.03404	0.96448	1.11043	1.33516	1.13803	0.82052	1.46308	1.31511	0.7368	0.97278
8	cSMC	R	0.94826	0.55952	0.7573	0.7316	0.66052	1.38627	1.51606	0.00614	0.02787	0.32087	0.54855	0.94556	0.65411	0.34266	4.11881	0.40572	0.38382	1.43158	2.20978	0.75085	1.411	1.26711	1.32335	1.18594	1.03957	0.91264	0.76131	0.79765
9	cSMC	R	0.78701	0.6264	0.88026	0.98	0.8646	1.27462	0.96242	2.29945	0.24794	0.65021	2.10602	0.91065	0.95025	1.17221	0.80584	1.06252	0.79713	1.07515	0.8276	0.8542	0.57388	0.89599	0.91307	0.53431	1.18424	0.8153	0.79201	0.95099
10	cSMC	R	0.67637	0.79794	0.65224	0.96176	0.88035	0.96364	0.59957	1.4377	0.56979	0.75222	1.58093	1.04288	1.43071	1.11325	0.63687	0.81407	3.79495	1.02201	0.95079	0.86823	0.7405	0.77583	0.94559	0.63839	2.202	0.94178	0.89764	1.20162
11	cSMC	R	0.98447	0.61339	1.33466	1.02692	0.75843	2.03851	1.34558	0.06449	0.27936	0.70604	0.47391	0.7694	0.87862	0.79282	2.49603	0.68835	0.48866	1.3677	1.58539	0.76706	1.10915	2.47518	1.60318	1.11539	1.33522	0.828	0.74492	0.81807
12	cSMC	R	0.83143	0.44942	0.98182	0.96552	1.07095	1.06932	1.12613	0.09731	0.16949	0.52691	0.54803	0.90227	0.61405	0.75465	1.30209	0.55059	4.37512	1.38439	1.81722	0.87831	0.74949	1.27604	1.20247	0.81122	2.30351	1.00876	0.85958	1.02637
