## Supplementary material for "Bipartite left-right sided endocrine system: processing of contralateral effects of brain injury": SOURCE FILE for Figure 4D

### Sheet: Decription
SOURCE FILE for Figure 4D, Figure 4—figure supplement 8.
Gene expression levels in the pituitary gland.
mRNA levels were normalized to geometric mean of expression levels of two control genes Actb and Gapdh.
Operation type
cSMC = UBI
SO = sham operation

### Sheet: Data
Rat ID	Operation type	Penk	Pdyn	Pomc	Oprm1	Oprk1	Oprd1	Avpr1a	Avp	Oxt	Avpr1b	Avpr2	Gh1	Cga	Fshb	Prl	Tshb	Lhb
1	cSMC	0.83012	0.99286	1.17622	0.63149	0.93443	0.86378	0.80586	2.83101	1.27993	1.80668	1.54228	1.56425	1.21619	0.88714	0.81417	1.23832	1.10066
2	cSMC	0.84713	0.96841	0.87109	1.6463	0.84694	0.88802	0.45229	1.1421	0.83859	1.99348	1.76378	0.80195	0.97529	0.65392	0.72962	0.66788	0.78647
3	cSMC	0.83167	0.85002	0.65264	1.05697	0.7355	1.11051	1.02955	0.78737	0.92744	1.28255	0.941078	1.83259	0.79373	1.04976	0.69023	0.5502	0.89041
4	cSMC	0.88592	0.74676	0.94911	1.68447	1.10399	0.51868	0.89664	0.70352	0.84227	2.40613	1.40847	1.42057	0.95119	1.17691	0.95564	0.84792	1.14547
5	cSMC	1.35088	0.7916	1.19225	0.6266	0.91156	0.54666	0.65311	0.51177	0.88737	1.24878	1.03366	1.03489	0.86377	1.12963	0.96252	0.83638	0.71273
6	cSMC	0.92901	0.92493	1.29131	1.25656	1.24377	0.92696	0.6843	0.5209	0.88594	1.2134	1.465	1.0852	0.81353	0.97181	0.91224	0.69171	0.92096
7	cSMC	1.06362	0.81126	0.70921	0.81636	1.21259	0.70492	1.19815	0.58954	0.7022	3.0146	0.525952	1.0092	0.98263	1.12868	1.25472	0.60885	0.92783
8	cSMC	0.72305	1.24349	0.84806	1.11765	0.50998	0.94274	0.48771	0.81828	0.69415	2.7597	1.02355	0.90144	0.92529	1.10477	0.75372	0.36574	0.94532
9	cSMC	0.96196	1.03514	1.0022	0.91595	1.13817	0.9947	0.59766	0.7039	1.33609	2.66509	1.03774	0.97016	1.39483	1.39483	1.2074	1.39483	1.06537
10	cSMC	1.66947	1.2962	1.66947	1.17023	0.74842	0.53878	0.59426	0.96359	1.66947	2.31213	1.20571	0.6004	0.96401	1.07505	0.76732	0.45908	0.74579
11	cSMC	1.02857	0.66795	1.05429	0.81022	1.04208	1.19012	0.66744	1.00259	0.87403	1.96612	1.53385	0.74206	0.8928	0.72542	0.68059	0.80683	0.45786
12	cSMC	1.35102	1.00585	1.18369	1.41069	1.23357	0.50515	0.34326	0.77192	0.90299	2.00601	1.87227	0.95128	0.7432	0.72775	0.79484	0.5471	0.40321
13	SO	1.03869	0.4202	0.10567	0.24357	0.99047	0.81897	0.7671			1.15856	2.00521	1.27685	1.59964	0.97086	1.6297	0.96722	0.93611
15	SO	1.02605	1.04331	0.94626	0.835	0.94171	0.39289	0.78953	0.72775	0.67599	1.11731	0.858203	1.30036	0.90581	0.98344	0.93791	0.30362	1.05948
16	SO	0.82371	1.29531	0.69607	0.62548	1.07278	0.67188	0.6317	1.18083	0.75956	0.934333		0.91963	0.99227	1.02662	0.64497	0.32143	1.07144
17	SO	0.65194	0.68131	0.95942	0.81955	0.64517	0.34243	0.40459	0.64225	0.50839	0.938436	0.360937	0.93681	1.31063	0.74317	1.08298	1.03502	0.74093
18	SO	0.87855	0.94893	0.77769	0.78518	1.09927	0.68365	0.51049	0.72069	0.62014	0.210596	0.469481	1.03957	0.84791	0.70567	0.71086	0.31854	0.78286
19	SO	0.95762	1.15797	0.93683	0.54329	0.90496	0.50063	1.15797	0.54998	0.67273	0.790408	0.599308	0.64828	1.10174	1.05767	0.76723	0.40011	1.15217
20	SO	1.01743	1.08167	1.18059	1.2235	0.80442	0.96639	0.44695	0.3494	1.23628	1.05873	0.521541	0.91848	1.00867	0.96959	0.74114	0.47034	0.90353
21	SO	0.98155	1.47228	1.43322	1.0879	0.80712	0.72647	1.2681	1.29537	1.23936	1.62514	1.59675	0.78338	0.84972	0.92313	1.13653	0.40647	0.72129
22	SO	0.766	0.77534	1.01927	0.8961	0.83488	0.40658	0.80596	0.6898	0.8511	1.88559	1.3269	1.23748	0.95182	0.7563	0.97463	0.50396	0.81987
23	SO	0.77103	0.77905	0.94609	1.07982	0.68521	1.07982	0.70551	0.57466	0.77554	2.4386		0.71428	0.9839	1.02474	1.00225	0.42651	0.85033
