## Supplementary material for "Bipartite left-right sided endocrine system: processing of contralateral effects of brain injury": SOURCE FILE for Figures 4 - 6

### Sheet: Caption
	SOURCE FILE for Figures 4 - 6, Figure 4—figure supplements 9,11, Figure 5—figure supplements 1,2, and Figure 6—figure supplement 1. Analysis of the coordination strength and the proportion of positive correlations in the patterns of i) correlations internal for the left and right hypothalamus, and for the left and right spinal cord; and ii) the inter-area correlations between the left and right h…
ABBREVIATIONS
Sh	Sham surgery group
UBI	Unilateral Brain Injury group
LdN	left side dominant gene network
RdN	right side dominant gene network
lm	left module
rm	right module
HPT	Hypothalamus
SpC	Spinal Cord
Str	The coordination strength is defined as the magnitude of correlations averaged across all pairwise gene-gene correlations in a pattern
Prop	Proportion of positive correlations in the correlation pattern
BH	Benjamini-Hochberg family-wise multiple test correction
TASKS
	Intra area analysis of each HPT and SpC:
1	intra-modular comparisons of correlation patterns
2	intra-modular correlation patterns: comparison between modules
3	inter-modular comparisons of correlation patterns
	Correlations between HPT and SpC:
4 (for L-Ip)	Comparison of the LdN ipsilateral correlations between the left HPT and left SpC with the RdN ipsilateral correlations between the left HPT and left SpC (L-Ip)
4 (for R-Ip)	Comparison of the LdN ipsilateral correlations between the right HPT and right SpC with the RdN ipsilateral correlations between the right HPT and right SpC (L-Ip)
5	Comparison of the left and right side ipsilateral correlations separately for LdN and RdN: L-Ip vs. R-Ip
6 (for Ct1)	Comparison of the LdN contaralateral correlations between the left HPT vs. right SpC with the RdN contaralateral correlations between the left HPT vs. right SpC
6 (for Ct2)	Comparison of the LdN contaralateral correlations between the right HPT vs. Left SpC with the RdN contaralateral correlations between the right HPT vs. left SpC
7	Comparison between modules
	Padjusted ≤ 0.05
	Padjusted ≤ 0.1 or Punadjusted ≤ 0.05

### Sheet: Sh_str
Table S1-1. Differences in the coordination strength (absolute Rho value averaged across pairwise correlations) between the correlation patterns 1 and 2 in sham surgery group
								P value
					P value			adjusted by Benjamini-Hochberg test
					Categorization type			Categorization type
The task number (depicted on Figure 4—figure supplement 10)	Intra- or inter-area correlations	Surgery	Correlation Pattern 1	Correlation Pattern 2	Sh+UBI, mean AI	Sh, median AI	Sh+UBI, median AI	Sh+UBI, mean AI	Sh, median AI	Sh+UBI, median AI
1	HPT	Sh	lmLN-LmLN	lmRN-lmRN	0.035656	0.007594	0.068288	0.163962	0.035712	0.169642
1	HPT	Sh	lmLN-lmLN	lmLN-lmRN	0.018883	0.00708	0.06663	0.113298	0.035712	0.169642
1	HPT	Sh	lmRN-lmRN	lmLN-lmRN	0.991839	0.715539	0.721024	0.991839	0.830949	0.802916
1	HPT	Sh	rmLN-rmLN	rmRN-rmRN	0.008809	0.000948	0.001792	0.079281	0.011376	0.016128
1	HPT	Sh	rmLN-rmLN	rmLN-rmRN	0.135028	0.020476	0.026884	0.270056	0.0707695	0.120978
1	HPT	Sh	rmRN-rmRN	rmLN-rmRN	0.016538	0.007936	0.018434	0.113298	0.035712	0.103901
2	HPT	Sh	lmLN-lmLN	rmLN-rmLN	0.045153	0.01848	0.005178	0.163962	0.0707695	0.0372816
2	HPT	Sh	lmRN-lmRN	rmRN-rmRN	0.17847	0.153205	0.170322	0.338154	0.281794	0.30658
3	HPT	Sh	lmLN-rmLN	lmRN-rmRN	0.837874	0.602849	0.339329	0.887161	0.765061	0.531124
1	SpC	Sh	lmLN-LmLN	lmRN-lmRN	0.050267	0.000926	0.007153	0.129258	0.011112	0.085836
1	SpC	Sh	lmLN-lmLN	lmLN-lmRN	0.000416	0.001238	0.002199	0.00828	0.011142	0.079164
1	SpC	Sh	lmRN-lmRN	lmLN-lmRN	0.008061	0.69727	0.470907	0.032244	0.809733	0.678106
1	SpC	Sh	rmLN-rmLN	rmRN-rmRN	0.194475	0.014802	0.451496	0.38895	0.0761246	0.677244
1	SpC	Sh	rmLN-rmLN	rmLN-rmRN	0.003277	0.00069	0.164512	0.02169	0.011112	0.394829
1	SpC	Sh	rmRN-rmRN	rmLN-rmRN	0.032151	0.051609	0.560667	0.096453	0.160123	0.696
2	SpC	Sh	lmLN-lmLN	rmLN-rmLN	0.996383	0.782707	0.42386	0.996383	0.834616	0.677244
2	SpC	Sh	lmRN-lmRN	rmRN-rmRN	0.430447	0.06227	0.112913	0.616647	0.160123	0.338739
3	SpC	Sh	lmLN-rmLN	lmRN-rmRN	0.001859	0.127867	0.520714	0.016731	0.270777	0.693183
4 (for L-Ip)	HPT-SpC	Sh	lmLN-lmLN	lmRN-lmRN	0.000468	0.006537	0.051191	0.003744	0.039222	0.111689
4 (for R-Ip)	HPT-SpC	Sh	rmLN-rmLN	rmRN-rmRN	0.009211	0.022015	0.006626	0.036844	0.08806	0.039756
6 (for Ct1)	HPT-SpC	Sh	lmLN-rmLN	lmRN-rmRN	0.19176	0.214698	0.031748	0.242223	0.368054	0.10885
6 (for Ct2)	HPT-SpC	Sh	rmLN-lmLN	rmRN-lmRN	0.008953	0.124027	0.006512	0.036844	0.248054	0.039756
5	HPT-SpC	Sh	lmLN-lmLN	rmLN-rmLN	0.000127	9.5e-05	0.001343	0.00156	0.00228	0.016116
5	HPT-SpC	Sh	lmRN-lmRN	rmRN-rmRN	0.062927	0.588125	0.19	0.137295	0.693301	0.285
7	HPT-SpC	Sh	lmLN-rmLN	rmLN-lmLN	0.97074	0.617715	0.280736	0.97074	0.693301	0.354614
7	HPT-SpC	Sh	lmRN-rmRN	rmRN-lmRN	0.146719	0.414277	0.08798	0.207133	0.584862	0.150823

### Sheet: Sh_prop
Table S1-2. Differences in the proportion of positive correlations between the correlation patterns 1 and 2 in sham surgery group
								P value
					P value			adjusted by Benjamini-Hochberg test
					Categorization type			Categorization type
The task number (depicted on Figure 4—figure supplement 10)	Intra- or inter-area correlations	Surgery	Correlation Pattern 1	Correlation Pattern 2	Sh+UBI, mean AI	Sh, median AI	Sh+UBI, median AI	Sh+UBI, mean AI	Sh, median AI	Sh+UBI, median AI
1	HPT	Sh	lmLN-LmLN	lmRN-lmRN	0.01697	0.001131	0.016414	0.0469938	0.0040716	0.041517
1	HPT	Sh	lmLN-lmLN	lmLN-lmRN	4e-05	6e-06	7.5e-05	0.001044	7.2e-05	0.000675
1	HPT	Sh	lmRN-lmRN	lmLN-lmRN	0.019432	0.020899	0.027297	0.049968	0.0442567	0.054964
1	HPT	Sh	rmLN-rmLN	rmRN-rmRN	0.050415	0.000804	0.001994	0.113434	0.003216	0.0071784
1	HPT	Sh	rmLN-rmLN	rmLN-rmRN	0.000153	4e-06	1e-06	0.001719	7.2e-05	1.8e-05
1	HPT	Sh	rmRN-rmRN	rmLN-rmRN	0.015286	0.01198	0.003038	0.045858	0.0308057	0.00994255
2	HPT	Sh	lmLN-lmLN	rmLN-rmLN	0.41266	0.87166	0.328362	0.550213	0.922934	0.460848
2	HPT	Sh	lmRN-lmRN	rmRN-rmRN	0.787358	0.740177	0.97449	0.858936	0.832699	0.97449
3	HPT	Sh	lmLN-rmLN	lmRN-rmRN	0.000585	0.000353	0.000128	0.00300857	0.0025416	0.0009216
1	SpC	Sh	lmLN-LmLN	lmRN-lmRN	0.19821	0.029511	0.050157	0.357034	0.0674708	0.150471
1	SpC	Sh	lmLN-lmLN	lmLN-lmRN	0.006497	0.029987	0.00588	0.0386126	0.0674708	0.0278145
1	SpC	Sh	lmRN-lmRN	lmLN-lmRN	0.118176	0.632713	0.406194	0.266561	0.692182	0.758936
1	SpC	Sh	rmLN-rmLN	rmRN-rmRN	0.592803	0.170343	0.554183	0.719966	0.255514	0.831275
1	SpC	Sh	rmLN-rmLN	rmLN-rmRN	0.347211	0.194324	0.346773	0.543461	0.279827	0.734343
1	SpC	Sh	rmRN-rmRN	rmLN-rmRN	0.790146	0.6345	0.839908	0.888914	0.692182	0.912905
2	SpC	Sh	lmLN-lmLN	rmLN-rmLN	0.728307	1e-06	0.646694	0.845776	9e-06	0.862259
2	SpC	Sh	lmRN-lmRN	rmRN-rmRN	0.599972	0.29711	0.237868	0.719966	0.381999	0.535203
3	SpC	Sh	lmLN-rmLN	lmRN-rmRN	0.120479	0.005108	0.803332	0.266561	0.0191808	0.912905
4 (L-Ip)	HPT-SpC	Sh	lmLN-lmLN	lmRN-lmRN	0.00137	0.002379	0.00076	0.00548	0.0114192	0.003648
4 (R-Ip)	HPT-SpC	Sh	rmLN-rmLN	rmRN-rmRN	3e-06	4e-06	1e-16	7.2e-05	9.6e-05	2.4e-15
6 (Ct1)	HPT-SpC	Sh	lmLN-rmLN	lmRN-rmRN	0.292717	0.131887	0.979822	0.450844	0.186193	0.995872
6 (Ct2)	HPT-SpC	Sh	rmLN-lmLN	rmRN-lmRN	0.441865	0.104976	0.983774	0.532027	0.157464	0.995872
5	HPT-SpC	Sh	lmLN-lmLN	rmLN-rmLN	3.7e-05	2.8e-05	4e-06	0.000444	0.000224	4.8e-05
5	HPT-SpC	Sh	lmRN-lmRN	rmRN-rmRN	0.000154	0.000719	9.2e-05	0.000924	0.004314	0.000552
7	HPT-SpC	Sh	lmLN-rmLN	rmLN-lmLN	0.032812	0.088705	0.036588	0.0874987	0.141928	0.0835178
7	HPT-SpC	Sh	lmRN-rmRN	rmRN-lmRN	0.066768	0.070049	0.038279	0.156175	0.138316	0.0835178

### Sheet: UBI_str
Table S1-3. Differences in the coordination strength between the correlation patterns 1 and 2 in UBI group
								P value
					P value			adjusted by Benjamini-Hochberg test
					Categorization type			Categorization type
The task number (depicted on Figure 4—figure supplement 10)	Intra- or inter-area correlations	Surgery	Correlation Pattern 1	Correlation Pattern 2	Sh+UBI, mean AI	Sh, median AI	Sh+UBI, median AI	Sh+UBI, mean AI	Sh, median AI	Sh+UBI, median AI
1	HPT	UBI	lmLN-LmLN	lmRN-lmRN	0.594282	0.057056	0.482129	0.709042	0.136934	0.61988
1	HPT	UBI	lmLN-lmLN	lmLN-lmRN	0.774907	0.026416	0.112982	0.845353	0.079248	0.214071
1	HPT	UBI	lmRN-lmRN	lmLN-lmRN	0.360342	0.91739	0.414048	0.540513	0.9701	0.573297
1	HPT	UBI	rmLN-rmLN	rmRN-rmRN	0.263441	0.144417	0.776413	0.460337	0.281794	0.822084
1	HPT	UBI	rmLN-rmLN	rmLN-rmRN	0.054654	0.004465	0.059702	0.163962	0.032148	0.169642
1	HPT	UBI	rmRN-rmRN	rmLN-rmRN	0.430931	0.099788	0.102918	0.596988	0.211316	0.205978
2	HPT	UBI	lmLN-lmLN	rmLN-rmLN	8.4e-05	0.000395	0.000574	0.003024	0.00711	0.010332
2	HPT	UBI	lmRN-lmRN	rmRN-rmRN	0.000901	0.000197	0.000286	0.016218	0.007092	0.010296
3	HPT	UBI	lmLN-rmLN	lmRN-rmRN	0.050133	0.401874	0.033957	0.163962	0.578699	0.135828
1	SpC	UBI	lmLN-LmLN	lmRN-lmRN	0.512603	0.782354	0.539142	0.683471	0.834616	0.693183
1	SpC	UBI	lmLN-lmLN	lmLN-lmRN	0.131123	0.645224	0.741702	0.277672	0.774269	0.789048
1	SpC	UBI	lmRN-lmRN	lmLN-lmRN	0.41459	0.919537	0.301032	0.616647	0.945809	0.516055
1	SpC	UBI	rmLN-rmLN	rmRN-rmRN	0.005196	0.251594	0.005806	0.025164	0.452869	0.085836
1	SpC	UBI	rmLN-rmLN	rmLN-rmRN	0.005592	0.068305	0.069265	0.025164	0.163932	0.249354
1	SpC	UBI	rmRN-rmRN	rmLN-rmRN	0.801935	0.526896	0.050154	0.874838	0.677438	0.225693
2	SpC	UBI	lmLN-lmLN	rmLN-rmLN	0.029574	0.025596	0.032565	0.096453	0.115182	0.167477
2	SpC	UBI	lmRN-lmRN	rmRN-rmRN	0.791949	0.287894	0.128975	0.874838	0.493533	0.357162
3	SpC	UBI	lmLN-rmLN	lmRN-rmRN	0.445356	0.029524	0.745212	0.616647	0.118096	0.789048
4 (L-Ip)	HPT-SpC	UBI	lmLN-lmLN	lmRN-lmRN	0.177999	0.149199	0.496844	0.237332	0.275444	0.567181
4 (R-Ip)	HPT-SpC	UBI	rmLN-rmLN	rmRN-rmRN	0.821528	0.902168	0.618188	0.857247	0.902168	0.645066
6 (Ct1)	HPT-SpC	UBI	lmLN-rmLN	lmRN-rmRN	0.016064	0.248772	0.047313	0.0550766	0.398035	0.111689
6 (Ct2)	HPT-SpC	UBI	rmLN-lmLN	rmRN-lmRN	0.102359	0.039799	0.492198	0.163821	0.119397	0.567181
5	HPT-SpC	UBI	lmLN-lmLN	rmLN-rmLN	0.39997	0.526418	0.057826	0.457109	0.664949	0.115652
5	HPT-SpC	UBI	lmRN-lmRN	rmRN-rmRN	0.05121	0.030252	0.039115	0.122904	0.103721	0.111689
7	HPT-SpC	UBI	lmLN-rmLN	rmLN-lmLN	0.115556	0.010831	0.519916	0.173334	0.0519888	0.567181
7	HPT-SpC	UBI	lmRN-rmRN	rmRN-lmRN	0.020864	0.08331	0.05115	0.062592	0.199944	0.111689

### Sheet: UBI_prop
Table S1-4. Differences in the proportion of positive correlations between the correlation patterns 1 and 2 in UBI group
								P value
					P value			adjusted by Benjamini-Hochberg test
					Categorization type			Categorization type
The task number (depicted on Figure 4—figure supplement 10)	Intra- or inter-area correlations	Surgery	Correlation Pattern 1	Correlation Pattern 2	Sh+UBI, mean AI	Sh, median AI	Sh+UBI, median AI	Sh+UBI, mean AI	Sh, median AI	Sh+UBI, median AI
1	HPT	UBI	lmLN-LmLN	lmRN-lmRN	0.907621	0.035309	0.256758	0.933553	0.0669013	0.385137
1	HPT	UBI	lmLN-lmLN	lmLN-lmRN	0.000191	9e-06	3.4e-05	0.001719	8.1e-05	0.000408
1	HPT	UBI	lmRN-lmRN	lmLN-lmRN	0.000343	0.000768	0.000442	0.0024696	0.003216	0.002652
1	HPT	UBI	rmLN-rmLN	rmRN-rmRN	0.038528	0.000437	0.00123	0.0924672	0.002622	0.005535
1	HPT	UBI	rmLN-rmLN	rmLN-rmRN	5.8e-05	1e-06	1e-06	0.001044	3.6e-05	1.8e-05
1	HPT	UBI	rmRN-rmRN	rmLN-rmRN	0.007111	0.003682	0.00172	0.0232724	0.0120502	0.00688
2	HPT	UBI	lmLN-lmLN	rmLN-rmLN	0.590154	0.413384	0.166926	0.732605	0.513166	0.273152
2	HPT	UBI	lmRN-lmRN	rmRN-rmRN	0.077071	0.232595	0.184666	0.138728	0.334937	0.289042
3	HPT	UBI	lmLN-rmLN	lmRN-rmRN	0.781484	0.192282	0.81447	0.858936	0.290119	0.843089
1	SpC	UBI	lmLN-LmLN	lmRN-lmRN	0.000729	0.002353	0.004545	0.0056448	0.0121011	0.02727
1	SpC	UBI	lmLN-lmLN	lmLN-lmRN	0.011042	0.02251	0.031657	0.049689	0.0674708	0.103605
1	SpC	UBI	lmRN-lmRN	lmLN-lmRN	0.035975	0.05313	0.084191	0.117736	0.10626	0.216491
1	SpC	UBI	rmLN-rmLN	rmRN-rmRN	0.007508	0.005328	0.001468	0.0386126	0.0191808	0.016533
1	SpC	UBI	rmLN-rmLN	rmLN-rmRN	0.000609	0.009009	0.000437	0.0056448	0.029484	0.01287
1	SpC	UBI	rmRN-rmRN	rmLN-rmRN	0.2839	0.421283	0.783284	0.464564	0.50554	0.912905
2	SpC	UBI	lmLN-lmLN	rmLN-rmLN	0.534407	1e-06	0.192632	0.687095	9e-06	0.462317
2	SpC	UBI	lmRN-lmRN	rmRN-rmRN	0.100668	0.666429	0.47314	0.258861	0.705631	0.790707
3	SpC	UBI	lmLN-rmLN	lmRN-rmRN	0.836119	0.324138	0.505174	0.897373	0.402378	0.790707
4 (L-Ip)	HPT-SpC	UBI	lmLN-lmLN	lmRN-lmRN	0.443356	0.994358	0.404402	0.532027	0.994358	0.57092
4 (R-Ip)	HPT-SpC	UBI	rmLN-rmLN	rmRN-rmRN	0.300563	0.011714	0.629339	0.450844	0.0401623	0.839119
6 (Ct1)	HPT-SpC	UBI	lmLN-rmLN	lmRN-rmRN	0.148217	0.062326	0.015163	0.273631	0.135984	0.0404347
6 (Ct2)	HPT-SpC	UBI	rmLN-lmLN	rmRN-lmRN	0.986373	0.202803	0.851226	0.986373	0.243364	0.97283
5	HPT-SpC	UBI	lmLN-lmLN	rmLN-rmLN	0.001232	0.015451	0.00552	0.00548	0.046353	0.0189257
5	HPT-SpC	UBI	lmRN-lmRN	rmRN-rmRN	0.106979	0.712165	0.129634	0.213958	0.743129	0.22223
7	HPT-SpC	UBI	lmLN-rmLN	rmLN-lmLN	0.46944	0.081285	0.393868	0.536503	0.139346	0.57092
7	HPT-SpC	UBI	lmRN-rmRN	rmRN-lmRN	0.338522	0.074921	0.084062	0.477913	0.138316	0.155191

### Sheet: Sh-UBI_str
Table S1-5. Differences in the coordination strength between sham and UBI groups
							P value
				P value			adjusted by Benjamini-Hochberg test
				Categorization type			Categorization type
The task number (depicted on Figure 4—figure supplement 10)	Intra- or inter-area correlations	Surgery	Correlation Pattern	Sh+UBI, mean AI	Sh, median AI	Sh+UBI, median AI	Sh+UBI, mean AI	Sh, median AI	Sh+UBI, median AI
1	HPT	Sh-UBI	lmLN-lmLN	0.110591	0.616299	0.736006	0.234193	0.765061	0.802916
1	HPT	Sh-UBI	lmRN-lmRN	0.26853	0.564671	0.366206	0.460337	0.752895	0.549309
1	HPT	Sh-UBI	lmLN-lmRN	0.596834	0.772211	0.982744	0.709042	0.868737	0.982744
1	HPT	Sh-UBI	rmLN-rmLN	0.082412	0.159048	0.448748	0.21048	0.281794	0.598331
1	HPT	Sh-UBI	rmRN-rmRN	0.002189	0.001333	0.000984	0.026268	0.011997	0.011808
1	HPT	Sh-UBI	rmLN-rmRN	0.051136	0.258725	0.100182	0.163962	0.404961	0.205978
3	HPT	Sh-UBI	lmLN-rmLN	0.105402	0.714104	0.22715	0.234193	0.830949	0.3894
3	HPT	Sh-UBI	lmRN-rmRN	0.959508	0.943153	0.963374	0.986923	0.9701	0.982744
1	SpC	Sh-UBI	lmLN-lmLN	0.030956	0.001767	0.021897	0.096453	0.0127224	0.157658
1	SpC	Sh-UBI	lmRN-lmRN	0.338715	0.788248	0.253611	0.554261	0.834616	0.507222
1	SpC	Sh-UBI	lmLN-lmRN	0.04872	0.97451	0.195608	0.129258	0.97451	0.414229
1	SpC	Sh-UBI	rmLN-rmLN	0.935212	0.035723	0.680399	0.961932	0.128603	0.789048
1	SpC	Sh-UBI	rmRN-rmRN	0.068551	0.448712	0.065434	0.164522	0.598283	0.249354
1	SpC	Sh-UBI	rmLN-rmRN	0.544705	0.336156	0.993815	0.700335	0.550073	0.993815
3	SpC	Sh-UBI	lmLN-rmLN	0.00059	0.439816	0.016855	0.00828	0.598283	0.151695
3	SpC	Sh-UBI	lmRN-rmRN	0.109732	0.146638	0.031424	0.246897	0.293276	0.167477
4 (L-Ip)	HPT-SpC	Sh-UBI	lmLN-lmLN	0.52427	0.331834	0.870077	0.571931	0.497751	0.870077
4 (L-Ip)	HPT-SpC	Sh-UBI	lmRN-lmRN	0.078626	0.635526	0.247747	0.145156	0.693301	0.330329
4 (R-Ip)	HPT-SpC	Sh-UBI	rmLN-rmLN	0.00013	0.000308	2.2e-05	0.00156	0.003696	0.000528
4 (R-Ip)	HPT-SpC	Sh-UBI	rmRN-rmRN	0.07191	0.047423	0.066619	0.14382	0.126461	0.122989
6 (Ct1)	HPT-SpC	Sh-UBI	lmLN-rmLN	0.102388	0.109178	0.009732	0.163821	0.238207	0.0467136
6 (Ct1)	HPT-SpC	Sh-UBI	lmRN-rmRN	0.050272	0.462582	0.181816	0.122904	0.616776	0.285
6 (Ct2)	HPT-SpC	Sh-UBI	rmLN-lmLN	0.004822	0.001154	0.027004	0.028932	0.009232	0.108016
6 (Ct2)	HPT-SpC	Sh-UBI	rmRN-lmRN	0.236594	0.90081	0.245579	0.283913	0.902168	0.330329

### Sheet: Sh-UBI_prop
Table S1-6. Differences in the proportion of positive correlations between sham and UBI groups
							P value
				P value			adjusted by Benjamini-Hochberg test
				Categorization type			Categorization type
The task number (depicted on Figure 4—figure supplement 10)	Intra- or inter-area correlations	Surgery	Correlation Pattern	Sh+UBI, mean AI	Sh, median AI	Sh+UBI, median AI	Sh+UBI, mean AI	Sh, median AI	Sh+UBI, median AI
1	HPT	Sh-UBI	lmLN-lmLN	0.163045	0.344772	0.522626	0.255201	0.443278	0.606921
1	HPT	Sh-UBI	lmRN-lmRN	0.258424	0.580408	0.402134	0.378616	0.674022	0.517029
1	HPT	Sh-UBI	lmLN-lmRN	0.262928	0.193413	0.139072	0.378616	0.290119	0.238409
1	HPT	Sh-UBI	rmLN-rmLN	0.846242	0.979088	0.81967	0.896021	0.979088	0.843089
1	HPT	Sh-UBI	rmRN-rmRN	0.729884	0.788578	0.695389	0.847607	0.860267	0.758606
1	HPT	Sh-UBI	rmLN-rmRN	0.339936	0.291204	0.367564	0.470681	0.403206	0.490085
3	HPT	Sh-UBI	lmLN-rmLN	0.086386	0.304156	0.017524	0.14809	0.405541	0.041517
3	HPT	Sh-UBI	lmRN-rmRN	0.05847	0.078411	0.0647	0.121096	0.134419	0.11646
1	SpC	Sh-UBI	lmLN-lmLN	0.847519	1e-06	0.387126	0.897373	9e-06	0.758936
1	SpC	Sh-UBI	lmRN-lmRN	0.01388	0.263379	0.06484	0.05552	0.364679	0.179557
1	SpC	Sh-UBI	lmLN-lmRN	0.945113	0.857797	0.90326	0.972116	0.873673	0.929067
1	SpC	Sh-UBI	rmLN-rmLN	0.495708	1e-06	0.484524	0.687095	9e-06	0.790707
1	SpC	Sh-UBI	rmRN-rmRN	0.09967	0.102559	0.030398	0.258861	0.175815	0.103605
1	SpC	Sh-UBI	rmLN-rmRN	0.000784	0.039635	0.000715	0.0056448	0.0839329	0.01287
3	SpC	Sh-UBI	lmLN-rmLN	0.000773	1.7e-05	0.015604	0.0056448	0.0001224	0.062416
3	SpC	Sh-UBI	lmRN-rmRN	0.032709	0.026549	0.006181	0.117736	0.0674708	0.0278145
4 (L-Ip)	HPT-SpC	Sh-UBI	lmLN-lmLN	0.002081	0.024215	0.001475	0.00713486	0.0645733	0.0059
4 (L-Ip)	HPT-SpC	Sh-UBI	lmRN-lmRN	0.409459	0.369798	0.339708	0.532027	0.403416	0.543533
4 (R-Ip)	HPT-SpC	Sh-UBI	rmLN-rmLN	9.3e-05	1.6e-05	4e-05	0.000744	0.000192	0.00032
4 (R-Ip)	HPT-SpC	Sh-UBI	rmRN-rmRN	0.07158	0.005391	0.056816	0.156175	0.021564	0.113632
6 (Ct1)	HPT-SpC	Sh-UBI	lmLN-rmLN	0.028072	0.037745	0.007	0.084216	0.090588	0.021
6 (Ct1)	HPT-SpC	Sh-UBI	lmRN-rmRN	0.786343	0.183884	0.73547	0.820532	0.232275	0.929015
6 (Ct2)	HPT-SpC	Sh-UBI	rmLN-lmLN	0.722078	0.306642	0.844078	0.787721	0.350448	0.97283
6 (Ct2)	HPT-SpC	Sh-UBI	rmRN-lmRN	0.265991	0.170772	0.995872	0.450844	0.227696	0.995872
