## Supplementary material for "Bipartite left-right sided endocrine system: processing of contralateral effects of brain injury": SOURCE FILE for Figures 4 - 6

### Sheet: Description
SOURCE FILE for Figures 4 - 6, Figure 4—figure supplements 9,11, Figure 5—figure supplements 1,2, and Figure 6—figure supplement 1.
Supporting file with description of patterns
L, R = Left Network (LdN), Right Network (RdN)
lm, rm = left, right module
A|B = {A vs A, A vs B, B vs B}
For tasks see Methods
Task 2. Analysis of 4 correlation groups (L-Ip, R-Ip, Ct1, Ct2) of the LdN vs. RdN in both Sh (sham) and UBI groups, and differences between the groups	E1, E2, E3, E4	Hyp vs SpC
Task 4 and 5. L-Ip vs. R-Ip for both LdN and RdN in both Sh and UBI groups	E5	Hyp vs SpC
Task 6 and 7. Ct1 vs. Ct2 for both LdN and RdN in both Sh and UBI groups	E6	Hyp vs SpC
Analysis of intra-area correlations	H	Hyp, SpC
Task 1. Contrasts between LdN and RdN
Contrasts between left and right modules	I	Hyp, SpC
Task 3. Pairwise gene-gene inter-modular correlations internal for each the left and right gene networks, were compared between these networks with each other (lmLdN-rmLdN vs. lmRdN-rmRdN correlations) in each area, to assess differences in the inter-modular coordination between the networks	J	Hyp, SpC
Strength of correlation by group	CorStr.1
Strength of correlation by group	CorStr.2
difference between groups (CorStr.1 - CorStr.2)	CorStr.12
Analysis of the proportion of positive correlations in group	CorProp.1
Analysis of the proportion of positive correlations in group	CorProp.2
difference between groups (CorProp.1 - CorProp.2)	CorProp.12

### Sheet: all_groups
Description	Segment	CorrMatr1.rows	CorrMatr1.columns	CorrMatr2.rows	CorrMatr2.columns	CorStr.1	CorStr.2	CorStr.12	CorProp.1	CorProp.2	CorProp.12	lower.CorStr	upper.CorStr	pval.CorStr	lower.CorProp	upper.CorProp	pval.CorProp
E1	Hyp vs. SpC	Hyp_Sh_lm_L_	SpC_Sh_lm_L_	Hyp_Sh_lm_R_	SpC_Sh_lm_R_
E1	Hyp vs. SpC	Hyp_UBI_lm_L_	SpC_UBI_lm_L_	Hyp_UBI_lm_R_	SpC_UBI_lm_R_
E1	Hyp vs. SpC	Hyp_Sh_lm_L_	SpC_Sh_lm_L_	Hyp_UBI_lm_L_	SpC_UBI_lm_L_
E1	Hyp vs. SpC	Hyp_Sh_lm_R_	SpC_Sh_lm_R_	Hyp_UBI_lm_R_	SpC_UBI_lm_R_
E2	Hyp vs. SpC	Hyp_Sh_rm_L_	SpC_Sh_rm_L_	Hyp_Sh_rm_R_	SpC_Sh_rm_R_
E2	Hyp vs. SpC	Hyp_UBI_rm_L_	SpC_UBI_rm_L_	Hyp_UBI_rm_R_	SpC_UBI_rm_R_
E2	Hyp vs. SpC	Hyp_Sh_rm_L_	SpC_Sh_rm_L_	Hyp_UBI_rm_L_	SpC_UBI_rm_L_
E2	Hyp vs. SpC	Hyp_Sh_rm_R_	SpC_Sh_rm_R_	Hyp_UBI_rm_R_	SpC_UBI_rm_R_
E3	Hyp vs. SpC	Hyp_Sh_lm_L_	SpC_Sh_rm_L_	Hyp_Sh_lm_R_	SpC_Sh_rm_R_
E3	Hyp vs. SpC	Hyp_UBI_lm_L_	SpC_UBI_rm_L_	Hyp_UBI_lm_R_	SpC_UBI_rm_R_
E3	Hyp vs. SpC	Hyp_Sh_lm_L_	SpC_Sh_rm_L_	Hyp_UBI_lm_L_	SpC_UBI_rm_L_
E3	Hyp vs. SpC	Hyp_Sh_lm_R_	SpC_Sh_rm_R_	Hyp_UBI_lm_R_	SpC_UBI_rm_R_
E4	Hyp vs. SpC	Hyp_Sh_rm_L_	SpC_Sh_lm_L_	Hyp_Sh_rm_R_	SpC_Sh_lm_R_
E4	Hyp vs. SpC	Hyp_UBI_rm_L_	SpC_UBI_lm_L_	Hyp_UBI_rm_R_	SpC_UBI_lm_R_
E4	Hyp vs. SpC	Hyp_Sh_rm_L_	SpC_Sh_lm_L_	Hyp_UBI_rm_L_	SpC_UBI_lm_L_
E4	Hyp vs. SpC	Hyp_Sh_rm_R_	SpC_Sh_lm_R_	Hyp_UBI_rm_R_	SpC_UBI_lm_R_
E5	Hyp vs. SpC	Hyp_Sh_lm_L_	SpC_Sh_lm_L_	Hyp_Sh_rm_L_	SpC_Sh_rm_L_
E5	Hyp vs. SpC	Hyp_Sh_lm_R_	SpC_Sh_lm_R_	Hyp_Sh_rm_R_	SpC_Sh_rm_R_
E5	Hyp vs. SpC	Hyp_UBI_lm_L_	SpC_UBI_lm_L_	Hyp_UBI_rm_L_	SpC_UBI_rm_L_
E5	Hyp vs. SpC	Hyp_UBI_lm_R_	SpC_UBI_lm_R_	Hyp_UBI_rm_R_	SpC_UBI_rm_R_
E6	Hyp vs. SpC	Hyp_Sh_lm_L_	SpC_Sh_rm_L_	Hyp_Sh_rm_L_	SpC_Sh_lm_L_
E6	Hyp vs. SpC	Hyp_Sh_lm_R_	SpC_Sh_rm_R_	Hyp_Sh_rm_R_	SpC_Sh_lm_R_
E6	Hyp vs. SpC	Hyp_UBI_lm_L_	SpC_UBI_rm_L_	Hyp_UBI_rm_L_	SpC_UBI_lm_L_
E6	Hyp vs. SpC	Hyp_UBI_lm_R_	SpC_UBI_rm_R_	Hyp_UBI_rm_R_	SpC_UBI_lm_R_
H	Hyp	Hyp_Sh_lm_L_	Hyp_Sh_lm_L_	Hyp_Sh_lm_R_	Hyp_Sh_lm_R_
H	Hyp	Hyp_Sh_lm_L_	Hyp_Sh_lm_L_	Hyp_Sh_lm_L_	Hyp_Sh_lm_R_
H	Hyp	Hyp_Sh_lm_R_	Hyp_Sh_lm_R_	Hyp_Sh_lm_L_	Hyp_Sh_lm_R_
H	Hyp	Hyp_Sh_rm_L_	Hyp_Sh_rm_L_	Hyp_Sh_rm_R_	Hyp_Sh_rm_R_
H	Hyp	Hyp_Sh_rm_L_	Hyp_Sh_rm_L_	Hyp_Sh_rm_L_	Hyp_Sh_rm_R_
H	Hyp	Hyp_Sh_rm_R_	Hyp_Sh_rm_R_	Hyp_Sh_rm_L_	Hyp_Sh_rm_R_
H	SpC	SpC_Sh_lm_L_	SpC_Sh_lm_L_	SpC_Sh_lm_R_	SpC_Sh_lm_R_
H	SpC	SpC_Sh_lm_L_	SpC_Sh_lm_L_	SpC_Sh_lm_L_	SpC_Sh_lm_R_
H	SpC	SpC_Sh_lm_R_	SpC_Sh_lm_R_	SpC_Sh_lm_L_	SpC_Sh_lm_R_
H	SpC	SpC_Sh_rm_L_	SpC_Sh_rm_L_	SpC_Sh_rm_R_	SpC_Sh_rm_R_
H	SpC	SpC_Sh_rm_L_	SpC_Sh_rm_L_	SpC_Sh_rm_L_	SpC_Sh_rm_R_
H	SpC	SpC_Sh_rm_R_	SpC_Sh_rm_R_	SpC_Sh_rm_L_	SpC_Sh_rm_R_
H	Hyp	Hyp_UBI_lm_L_	Hyp_UBI_lm_L_	Hyp_UBI_lm_R_	Hyp_UBI_lm_R_
H	Hyp	Hyp_UBI_lm_L_	Hyp_UBI_lm_L_	Hyp_UBI_lm_L_	Hyp_UBI_lm_R_
H	Hyp	Hyp_UBI_lm_R_	Hyp_UBI_lm_R_	Hyp_UBI_lm_L_	Hyp_UBI_lm_R_
H	Hyp	Hyp_UBI_rm_L_	Hyp_UBI_rm_L_	Hyp_UBI_rm_R_	Hyp_UBI_rm_R_
H	Hyp	Hyp_UBI_rm_L_	Hyp_UBI_rm_L_	Hyp_UBI_rm_L_	Hyp_UBI_rm_R_
H	Hyp	Hyp_UBI_rm_R_	Hyp_UBI_rm_R_	Hyp_UBI_rm_L_	Hyp_UBI_rm_R_
H	SpC	SpC_UBI_lm_L_	SpC_UBI_lm_L_	SpC_UBI_lm_R_	SpC_UBI_lm_R_
H	SpC	SpC_UBI_lm_L_	SpC_UBI_lm_L_	SpC_UBI_lm_L_	SpC_UBI_lm_R_
H	SpC	SpC_UBI_lm_R_	SpC_UBI_lm_R_	SpC_UBI_lm_L_	SpC_UBI_lm_R_
H	SpC	SpC_UBI_rm_L_	SpC_UBI_rm_L_	SpC_UBI_rm_R_	SpC_UBI_rm_R_
H	SpC	SpC_UBI_rm_L_	SpC_UBI_rm_L_	SpC_UBI_rm_L_	SpC_UBI_rm_R_
H	SpC	SpC_UBI_rm_R_	SpC_UBI_rm_R_	SpC_UBI_rm_L_	SpC_UBI_rm_R_
H	Hyp	Hyp_Sh_lm_L_	Hyp_Sh_lm_L_	Hyp_UBI_lm_L_	Hyp_UBI_lm_L_
H	Hyp	Hyp_Sh_lm_R_	Hyp_Sh_lm_R_	Hyp_UBI_lm_R_	Hyp_UBI_lm_R_
H	Hyp	Hyp_Sh_lm_L_	Hyp_Sh_lm_R_	Hyp_UBI_lm_L_	Hyp_UBI_lm_R_
H	Hyp	Hyp_Sh_rm_L_	Hyp_Sh_rm_L_	Hyp_UBI_rm_L_	Hyp_UBI_rm_L_
H	Hyp	Hyp_Sh_rm_R_	Hyp_Sh_rm_R_	Hyp_UBI_rm_R_	Hyp_UBI_rm_R_
H	Hyp	Hyp_Sh_rm_L_	Hyp_Sh_rm_R_	Hyp_UBI_rm_L_	Hyp_UBI_rm_R_
H	SpC	SpC_Sh_lm_L_	SpC_Sh_lm_L_	SpC_UBI_lm_L_	SpC_UBI_lm_L_
H	SpC	SpC_Sh_lm_R_	SpC_Sh_lm_R_	SpC_UBI_lm_R_	SpC_UBI_lm_R_
H	SpC	SpC_Sh_lm_L_	SpC_Sh_lm_R_	SpC_UBI_lm_L_	SpC_UBI_lm_R_
H	SpC	SpC_Sh_rm_L_	SpC_Sh_rm_L_	SpC_UBI_rm_L_	SpC_UBI_rm_L_
H	SpC	SpC_Sh_rm_R_	SpC_Sh_rm_R_	SpC_UBI_rm_R_	SpC_UBI_rm_R_
H	SpC	SpC_Sh_rm_L_	SpC_Sh_rm_R_	SpC_UBI_rm_L_	SpC_UBI_rm_R_
I	Hyp	Hyp_Sh_lm_L_	Hyp_Sh_lm_L_	Hyp_Sh_rm_L_	Hyp_Sh_rm_L_
I	Hyp	Hyp_Sh_lm_R_	Hyp_Sh_lm_R_	Hyp_Sh_rm_R_	Hyp_Sh_rm_R_
I	SpC	SpC_Sh_lm_L_	SpC_Sh_lm_L_	SpC_Sh_rm_L_	SpC_Sh_rm_L_
I	SpC	SpC_Sh_lm_R_	SpC_Sh_lm_R_	SpC_Sh_rm_R_	SpC_Sh_rm_R_
I	Hyp	Hyp_UBI_lm_L_	Hyp_UBI_lm_L_	Hyp_UBI_rm_L_	Hyp_UBI_rm_L_
I	Hyp	Hyp_UBI_lm_R_	Hyp_UBI_lm_R_	Hyp_UBI_rm_R_	Hyp_UBI_rm_R_
I	SpC	SpC_UBI_lm_L_	SpC_UBI_lm_L_	SpC_UBI_rm_L_	SpC_UBI_rm_L_
I	SpC	SpC_UBI_lm_R_	SpC_UBI_lm_R_	SpC_UBI_rm_R_	SpC_UBI_rm_R_
J	Hyp	Hyp_Sh_lm_L_	Hyp_Sh_rm_L_	Hyp_Sh_lm_R_	Hyp_Sh_rm_R_
J	Hyp	Hyp_Sh_lm_L_	Hyp_Sh_rm_L_	Hyp_Sh_lm_L_	Hyp_Sh_rm_R_
J	Hyp	Hyp_Sh_lm_L_	Hyp_Sh_rm_L_	Hyp_Sh_lm_R_	Hyp_Sh_rm_L_
J	Hyp	Hyp_Sh_lm_R_	Hyp_Sh_rm_R_	Hyp_Sh_lm_L_	Hyp_Sh_rm_R_
J	Hyp	Hyp_Sh_lm_R_	Hyp_Sh_rm_R_	Hyp_Sh_lm_R_	Hyp_Sh_rm_L_
J	SpC	SpC_Sh_lm_L_	SpC_Sh_rm_L_	SpC_Sh_lm_R_	SpC_Sh_rm_R_
J	SpC	SpC_Sh_lm_L_	SpC_Sh_rm_L_	SpC_Sh_lm_L_	SpC_Sh_rm_R_
J	SpC	SpC_Sh_lm_L_	SpC_Sh_rm_L_	SpC_Sh_lm_R_	SpC_Sh_rm_L_
J	SpC	SpC_Sh_lm_R_	SpC_Sh_rm_R_	SpC_Sh_lm_L_	SpC_Sh_rm_R_
J	SpC	SpC_Sh_lm_R_	SpC_Sh_rm_R_	SpC_Sh_lm_R_	SpC_Sh_rm_L_
J	Hyp	Hyp_UBI_lm_L_	Hyp_UBI_rm_L_	Hyp_UBI_lm_R_	Hyp_UBI_rm_R_
J	Hyp	Hyp_UBI_lm_L_	Hyp_UBI_rm_L_	Hyp_UBI_lm_L_	Hyp_UBI_rm_R_
J	Hyp	Hyp_UBI_lm_L_	Hyp_UBI_rm_L_	Hyp_UBI_lm_R_	Hyp_UBI_rm_L_
J	Hyp	Hyp_UBI_lm_R_	Hyp_UBI_rm_R_	Hyp_UBI_lm_L_	Hyp_UBI_rm_R_
J	Hyp	Hyp_UBI_lm_R_	Hyp_UBI_rm_R_	Hyp_UBI_lm_R_	Hyp_UBI_rm_L_
J	SpC	SpC_UBI_lm_L_	SpC_UBI_rm_L_	SpC_UBI_lm_R_	SpC_UBI_rm_R_
J	SpC	SpC_UBI_lm_L_	SpC_UBI_rm_L_	SpC_UBI_lm_L_	SpC_UBI_rm_R_
J	SpC	SpC_UBI_lm_L_	SpC_UBI_rm_L_	SpC_UBI_lm_R_	SpC_UBI_rm_L_
J	SpC	SpC_UBI_lm_R_	SpC_UBI_rm_R_	SpC_UBI_lm_L_	SpC_UBI_rm_R_
J	SpC	SpC_UBI_lm_R_	SpC_UBI_rm_R_	SpC_UBI_lm_R_	SpC_UBI_rm_L_
J	Hyp	Hyp_Sh_lm_L_	Hyp_Sh_rm_L_	Hyp_UBI_lm_L_	Hyp_UBI_rm_L_
J	Hyp	Hyp_Sh_lm_R_	Hyp_Sh_rm_R_	Hyp_UBI_lm_R_	Hyp_UBI_rm_R_
J	Hyp	Hyp_Sh_lm_L_	Hyp_Sh_rm_R_	Hyp_UBI_lm_L_	Hyp_UBI_rm_R_
J	Hyp	Hyp_Sh_lm_R_	Hyp_Sh_rm_L_	Hyp_UBI_lm_R_	Hyp_UBI_rm_L_
J	SpC	SpC_Sh_lm_L_	SpC_Sh_rm_L_	SpC_UBI_lm_L_	SpC_UBI_rm_L_
J	SpC	SpC_Sh_lm_R_	SpC_Sh_rm_R_	SpC_UBI_lm_R_	SpC_UBI_rm_R_
J	SpC	SpC_Sh_lm_L_	SpC_Sh_rm_R_	SpC_UBI_lm_L_	SpC_UBI_rm_R_
J	SpC	SpC_Sh_lm_R_	SpC_Sh_rm_L_	SpC_UBI_lm_R_	SpC_UBI_rm_L_
