## Supplementary material for "Bipartite left-right sided endocrine system: processing of contralateral effects of brain injury": SOURCE FILE for Figures 5,6

### Sheet: Description
SOURCE FILE for Figures 5,6; Figure 5—figure supplements 1,2; Figure 6—figure supplement 1.
Gene expression levels in the left and right lumbar spinal cord of the sham surgery and UBI rats.
mRNA levels were normalized to geometric mean of expression levels of two control genes Actb and Gapdh.
Operation type
cSMC = UBI
SO = sham operation
Operation side
L. left
Measurement side
L. left; R, right

### Sheet: Data
Rat ID	Operation type	Operation side	Meas. Side	Design	Kor	Dor	Mor	Pdyn	Penk	Tgfb	Gap43	Pcsk6	Arc	Dlg4	GluR1	Grin2a	Grin2b	Nfkbia	Syt4	Bdnf	cFos	Egr1	Homer1	Avpr1a
1	cSMC	L	L	RD	0.81969	0.87249	0.83622	0.58347	0.78361	1.1457	1.00796	1.0215	0.39378	0.97037	0.83369	1.02379	1.09074	1.67267	1.05196	0.68566	0.121	0.29942	0.87749	0.75479
2	cSMC	L	L	RD	1.18756	0.73218	0.97893	0.82449	1.53799	0.96241	1.12604	0.72743	0.60419	0.9373	1.05256	1.1144	1.35934	1.35652	1.17724	1.32594	0.14271	0.30912	0.9285	0.62998
3	cSMC	L	L	RD	1.09869	0.87087	0.84275	1.13959	1.13959	0.94567	1.04441	1.02242	0.70944	1.13959	1.13959	1.13959	1.13959	0.77546	1.03953	0.83694	0.08665	0.26774	0.92696	0.80097
4	cSMC	L	L	RD	1.11031	0.72461	0.81277	0.56004	0.85152	1.09357	1.07436	0.85232	0.8541	0.93972	0.66476	1.02117	1.07726	0.78783	0.99224	1.02772	0.15416	0.37509	0.85723	0.71053
5	cSMC	L	L	RD	1.00998	1.26873	1.26873	0.65123	0.87035	0.88522	1.26873	1.06268	1.01488	1.19012	0.93043	1.06484	1.12304	0.96994	1.26873	1.26428	0.22003	0.42272	1.26873	0.7954
6	cSMC	L	L	RD	1.19442	0.64279	0.74243	0.69563	1.13603	1.00012	0.97804	1.05894		0.90025	0.89265	0.92199	0.93245	0.60896	1.01173	0.97533		0.28275	1.04848	0.69512
7	cSMC	L	L	RD	1.01995	0.71597	0.85224	0.54587	1.14008	1.10136	0.949	1.40518	0.606	0.91823	0.86085	0.76469	0.91141	0.61547	1.00363	0.93422	0.09666	0.24009	1.06352	1.09418
8	cSMC	L	L	RD	1.14131	0.73982	0.82623	0.73763	1.1347	0.80194	1.01605	0.77676		0.97608	0.86564	1.19959	1.21302	0.48739	1.05743	1.21654	0.10577	0.28344	1.07266	0.74489
9	cSMC	L	L	RD	0.98129	0.67694	0.75581	0.66139	1.07195	1.13552	0.95673	1.03407	0.4677	0.90978	0.79936	0.74713	0.85537	0.68941	0.91969	0.85373	0.07909	0.23666	0.72288	0.88173
10	cSMC	L	L	RD	0.98363	0.76062	0.87001	0.7149	1.05326	1.26849	0.87719	0.86033	0.58857	0.95757	0.66396	1.0885	1.13725	1.11758	0.90701	0.91801		0.29473	0.98606	0.74171
11	cSMC	L	L	RD	0.92805	0.83948	0.76789	0.67416	1.11643	0.96554	1.05286	1.20655	0.45331	1.06201	0.79411	0.91286	1.06998	0.86191	1.04352	0.84061	0.11695	0.24379	1.01983	1.27658
12	cSMC	L	L	RD	0.95658	0.67723	0.742	0.60813	1.14333	0.92243	0.99873	1.0304	0.64325	0.86139	0.85316	1.01311	0.99044	1.03843	0.90721	0.9659		0.32216	1.00038	0.84308
13	SO	L	L	RD	0.64442	0.59173	0.56928	0.5034	0.66193	1.01429	0.91199	1.08518	0.42316	0.82608	0.50873	0.66648	0.79444	0.72667	0.75424	0.58823	0.08228	0.17195	0.75336	0.62423
14	SO	L	L	RD	0.61185	0.34447	0.48746	0.64273	0.82588	1.05415	0.82083	1.05415	0.33028	0.6848	0.70456	0.74096	0.89147	0.75593	0.65332	0.67049	0.11077	0.20407	0.6702	0.61592
15	SO	L	L	RD	0.93585	0.70057	0.67162	0.66815	0.78415	0.99515	1.15279	1.08408	0.80531	0.94606	0.85847	0.75669	0.8428	0.58917	1.02556	1.00821	0.10741	0.32396	1.09452	0.86645
16	SO	L	L	RD	0.88417	0.40554	0.6187	0.53209	1.1717	1.38148	1.10248	0.85641	0.52661	0.64146	1.033	0.64673	0.75377	1.27534	0.83548	1.07344	0.18191	0.36635	0.76051	1.06889
17	SO	L	L	RD	1.02952	0.8275	0.98649	0.6184	0.87248	1.11041	1.23557	1.10839	0.72746	1.04146	0.9672	1.00071	0.97792	0.5255	0.97316	1.07264	0.09971	0.26027	1.18654	1.1028
18	SO	L	L	RD	1.12634	0.73948	0.81923	0.61264	1.17944	1.14849	1.07991	0.85694	1.16928	0.84529	0.86435	0.85453	0.8624	0.66905	0.86015	1.26277	0.2844	0.39099	0.76942	0.88324
19	SO	L	L	RD	0.8988	0.68475	0.77246	0.72276	0.91351	1.31987	0.94428	1.24228	0.46536	1.01498	1.06138	0.93025	0.83388	0.96377	0.73309	0.73258	0.09119	0.32032	0.76331	1.18509
20	SO	L	L	RD	0.81605	0.74613	0.84313	0.72639	1.17044	0.72524	1.07392	0.99265	1.31726	1.05692	0.76661	1.11842	1.11741	0.50977	0.86305	1.16268			0.79626	0.7263
21	SO	L	L	RD	0.84668	0.74272	0.80206	0.69568	0.8976	1.05409	1.06389	0.50259	0.42582	1.02321	0.90445	0.86925	0.96119	1.3271	0.95095	0.88325	0.10645	0.27569	0.89927	0.94011
22	SO	L	L	RD	1.02432	0.73801	0.79976	0.70427	1.38869	1.26037	1.00157	0.67404	0.58997	0.9099	1.11619	1.06368	1.13603	1.21567	0.75207	1.15534	0.15986	0.267	0.91165	1.24747
23	SO	L	L	RD	0.93472	0.5845	0.87846	0.484	1.16035	1.1995	1.13808	0.99975	0.33709	0.97757	0.92649	0.88551	0.91586	1.16713	0.96781	1.14139	0.13445	0.22914	1.28632	1.00246
1	cSMC	L	R	RD	0.56932	0.42622	0.54305	0.51797	1.09426	1.31045	0.78272	1.03458	0.36577	0.6221	0.58514	0.34509	0.7197	2.89439	0.63234	0.84369	0.16166	0.34069	0.66253	0.87874
2	cSMC	L	R	RD	0.55849	0.59882	0.73947	0.18717	0.57026	1.04726	0.98644	1.17317	0.36618	0.79003	0.46523	0.80324	0.86219	1.52155	0.86349	0.72998	0.16768	0.24169	0.75113	0.88932
3	cSMC	L	R	RD	0.67597	0.47186	0.52349	0.30763	0.62851	0.99808	0.73425	1.23433	0.47331	0.53523	0.59774	0.69995	0.61991	1.08954	0.64383	0.57144	0.19226	0.18728	0.54437	0.77354
4	cSMC	L	R	RD	0.88823	0.46127	0.75281	0.45918	1.01489	0.85505	1.28269	0.8566	0.49203	0.79188	0.81947	0.9152	0.83406	0.91719	1.00288	0.92003	0.1794	0.37315	0.84744	1.12465
5	cSMC	L	R	RD	0.97424	0.51264	0.72009	0.60138	0.89266	0.75612	0.95119	0.84295	0.61055	0.66403	0.85744	0.90255	0.79962	0.86623	0.76468	1.11357	0.16797	0.26509	0.74742	0.78003
6	cSMC	L	R	RD	0.73152	0.50194	0.72433	0.81223	0.96142	0.82572	0.82762	1.12239	0.7207	0.77499	0.90234	0.76704	0.80913	0.50104	0.93781	0.75706	0.23065	0.28396	0.98324	0.74887
7	cSMC	L	R	RD	0.97182	0.74028	0.99865	0.68975	0.90734	0.69133	1.06916	0.90942	0.60571	0.87892	0.57956	1.05812	1.02912	0.51818	0.81416	0.89442	0.07262	0.17473	0.89264	0.85296
8	cSMC	L	R	RD	0.99836	0.52773	0.94158	0.59843	1.15059	0.92922	1.23868	1.00974	0.68207	0.83337	1.22276	0.96239	0.83249	0.70658	1.17729	1.25399	0.10261	0.35749	1.26447	0.81675
9	cSMC	L	R	RD	0.8865	0.57318	0.71648	0.4983	0.90889	1.35588	1.05029	1.0169	0.47766	0.01347	0.82782	0.82879	0.89375	0.89212	0.81025	0.95823	0.12619	0.35633	0.66141	0.97416
10	cSMC	L	R	RD	0.97902	0.62447	0.75882	0.65624	1.13557	0.88339	1.18486	0.87299		0.77389	0.99102	1.11942	0.82026	1.33993	0.93437	0.89516	0.09477	0.26684	0.89562	0.81071
11	cSMC	L	R	RD	0.84758	0.64964	0.7031	0.5293	1.10757	1.27019	1.06967	1.11377	0.5325	0.82733	0.93988	0.85177	0.92058	1.09963	0.75949	1.0354	0.1922	0.27175	0.79826	1.29723
12	cSMC	L	R	RD	0.74653	0.54515	0.62323	0.67555	1.09625	1.20329	1.07889	1.04227		0.84469	0.88415	0.90338	0.74787	1.65515	0.81745	1.24704		0.51375	0.95211	1.3462
13	SO	L	R	RD	0.90748	0.34534	0.56851	0.83858	1.26163	0.97681	1.21905	0.92612	0.27071	0.76978	0.9295	0.86015	0.85841	1.40925	0.82207	1.05097	0.11807	0.30903	0.73692	0.77468
14	SO	L	R	RD	0.58277	0.48229	0.50248	0.64327	1.02336	0.96595	0.9123	1.10102	0.17868	0.84423	0.69109	0.73807	0.65403	0.93801	0.84521	1.12554	0.18427	0.22378	0.82174	0.83215
15	SO	L	R	RD	1.35448	0.57184	0.92853	0.86683	1.9061	1.15192	1.42868	0.95131	1.02104	1.0411	1.25013	0.98251	1.11321	0.94615	1.16683		0.17305	0.36445	1.39394	1.35521
16	SO	L	R	RD	0.9066	0.42595	0.65105	0.58432	1.11652	1.44429	1.15941	1.06005	0.43528	0.7714	1.10723	0.67399	0.59534	1.08938	0.78684	0.8762	0.14773	0.36254	0.76984	1.18398
17	SO	L	R	RD	1.22746	0.76464	1.1059	0.53526	1.59181	1.80253	1.45573	1.13651	0.77752	0.97424	1.24114	0.96585	1.00578	0.81094	1.21519		0.26797	0.45959	1.35902	2.04693
18	SO	L	R	RD	0.99308	0.65737	0.88396	0.6517	1.06016	1.13985	1.17219	1.04348	1.02509	0.97841	0.96291	0.92295	0.89813	0.59847	0.96312	1.11035	0.20082	0.26694	0.76627	1.03789
19	SO	L	R	RD	1.14349	0.54221	0.75106	0.5655	1.15378	1.51943	1.04957	1.01211	0.62303	0.6443	0.81116	0.72701	0.53969	1.12366	0.77083	1.1232	0.11676	0.35181	0.67336	1.24234
20	SO	L	R	RD	0.67721	0.43599	0.6381	0.48074	0.86262	0.65016	1.3843	0.75481	0.71247	0.69645	0.79541	0.74935	0.61217	0.57782	0.82832	0.8793			0.58717	0.68798
21	SO	L	R	RD	1.07246	0.50965	0.89423	0.41537	1.42396	1.23062	1.20191	0.85056	0.57805	0.78113	1.02462	0.90429	0.8382	2.05063	1.04787	1.38672	0.21404	0.301	0.89819	1.6047
22	SO	L	R	RD	0.92845	0.43488	1.01242	0.43873	1.35288	1.42607	1.35319	1.04181	0.37848	0.89926	1.34398	1.0235	0.82877	1.79366	0.99127	1.17068	0.23671	0.30193	0.96362	1.69395
23	SO	L	R	RD	0.77933	0.58302	0.72092	0.53579	0.90761	1.08607	1.04889	0.85399	0.45993	0.88925	0.81654	0.92305	1.24381	1.12249	1.02616	1.0175	0.11754	0.21235	0.97787	0.87891
21	Contr		L	DD	1.07588	0.9407	1.14796	1.13297	0.93655	0.68221	1.31507	1.1546	0.61381	1.13618	0.93154	1.0947	1.16289	0.94745	1.24048	1.29082	0.84432	0.43031	1.20972	0.9738
22	Contr		L	DD	1.02429	1.04195	0.91562	0.9653	0.74448	0.90015	1.12416	1.13868	1.03489	1.09501	0.5405	1.11314	1.15724	0.82979	0.89017	0.93832	0.86657	0.43623	1.27077	0.77641
23	Contr		L	DD	1.04872	1.07441	0.93542	0.73935	0.88037	0.93196	1.22014	1.27904	0.51748	1.09007	0.61039	0.9979	1.01488	1.15837	1.14279	1.10915	1.1305	0.55041	1.3627	1.23048
24	Contr		L	DD	1.11925	0.99491	0.99844	0.84564	1.04805	0.91092	1.30385	1.14436	0.63249	1.09045	0.66223	1.21786	0.96873	1.14795	1.13369	1.12892	1.03065	0.38802	1.23784	0.91032
25	Contr		L	DD	1.09835	1.08101	1.72535	0.62823	1.30926	1.14364	1.64991	1.36869	0.47349	1.24147	0.8858	1.08931	1.13911	2.00416	1.75774	2.37343	3.01807	0.66694	1.94952	1.9599
46	Contr		L	DD	1.06535	0.73791	1.00675	0.81553	0.74927	1.02934	1.19749	1.21563	0.56754	1.02632	0.68114	1.15908	1.26104	1.28529	1.20077	1.15563	0.87168	0.30534	1.42908	1.08906
47	Contr		L	DD	0.93312	0.84426	1.51731	0.87515	1.31927	0.89006	1.50355	1.25732	0.51321	1.4089	1.18535	1.35638	1.62028	1.96177	1.59495	2.64498	2.93454	0.71088	2.18063	1.51945
48	Contr		L	DD	0.99931	0.75222	0.93744	0.8307	0.79686	1.06365	1.02183	1.18506	0.55554	1.2003	0.68988	1.23639	1.05246	1.05467	1.14918	1.27841	1.27699	0.41497	1.16117	1.41318
49	Contr		L	DD	1.33126	1.27628	1.50975	0.85823	1.21415	0.96677	1.86939	1.12424	0.66524	1.19929	1.08264	1.71024	0.99495	1.64224	1.72029	1.93743	2.00546	0.58693	1.33919	1.51899
50	Contr		L	DD	0.80638	1.06747	1.0144	0.91727	1.19924	1.32383	1.64134	1.27226	0.38512	1.36042	1.22118	1.77107	1.03881	1.4723	1.26448	2.28545	2.33759	0.57005	1.52965	1.97111
7	SO	L	L	DD	1.18297	1.13686	1.16256	0.82933	0.87346	0.84608	1.45653	1.39117	0.50298	1.22279	0.73532	0.97084	0.92212	1.22204	1.35275	1.04676	1.1286	0.40975	1.39909	1.06809
9	SO	L	L	DD	1.27228	1.14411	1.2274	0.91075	1.08212	0.98639	1.26178	1.33162	0.66303	1.29794	0.71528	1.32056	1.25389	1.379	1.34094	1.23234	1.07428	0.3519	1.67866	1.24903
11	SO	L	L	DD	1.18781	1.25368	1.21196	1.15034	1.11834	1.01946	1.50841	1.25716	0.71573	1.2705	0.6701	1.12955	1.29797	1.19196	1.27197	1.27781	0.93663	0.39856	1.33266	1.23758
17	SO	L	L	DD	1.15794	1.42818	1.22764	0.65832	0.98793	1.10415	1.32748	1.25009	0.80566	1.25561	0.56929	1.20151	1.10069	2.35557	1.40467	1.55514	1.99833	0.50095	1.45447	1.29126
19	SO	L	L	DD	1.09672	1.35332	1.14256	0.74613	0.94262	0.95984	1.31366	1.29008	0.65843	1.30086	0.60331	1.14714	1.08943	1.16928	1.38103	1.302	1.23434	0.44732	1.20654	1.28723
32	SO	L	L	DD	1.22395	0.95659	1.23993	0.85085	0.98323	0.96578	1.30726	1.10073	0.70917	1.2739	0.93804	1.34436	1.24071	1.24739	1.28471	1.52644	1.11675	0.42599	1.78333	1.23835
34	SO	L	L	DD	0.93533	1.03636	1.05885	0.49962	0.82771	0.88864	1.30414	1.09557	0.54603	1.06724	0.46602	1.14794	0.98875	1.03041	1.24136	1.14236	1.06501	0.37567	1.14621	0.96787
36	SO	L	L	DD	1.26146	1.07916	1.36232	0.72878	1.20294	1.05721	1.31152	1.05866	0.74259	1.33191	0.71617	1.37397	1.4996	2.05255	1.5573	1.781	1.34354	0.36358	1.47258	1.78269
42	SO	L	L	DD	0.9888	0.9329	1.13526	1.02001	0.94157	1.31181	1.23315	1.10081	0.60097	1.09987	0.64367	1.13005	1.2459	1.31437	1.11695	1.04824	1.134	0.48138	1.36488	1.11571
44	SO	L	L	DD	0.95163	0.88824	1.02701	0.80855	0.78913	0.99863	1.01391	1.12273	0.58972	1.00061	0.47849	1.03415	1.06371	1.05555	1.09038	0.81808	0.7492	0.29562	1.11066	0.92233
1	SMC	L	L	DD	0.89878	0.90254	0.93841	0.82088	0.69745	1.22107	1.20303	1.08737	0.55522	0.92769	0.63761	0.79951	1.03922	1.61841	0.92711	0.83892	0.92822	0.3526	1.19622	0.70442
3	SMC	L	L	DD	1	1	1	1	1	1	1.17068	1	0.6913	1.01738	0.70544	0.98015	1	1	1	1	1	0.50131	1	1
5	SMC	L	L	DD	1.09202	1.10885	0.92008	0.91949	0.74067	1.41565	1.34579	1.17587	0.58343	1.08386	0.54097	0.91979	0.87182	1.57266	1.08305	1.17573	0.97768	0.31581	0.97575	1.0607
13	SMC	L	L	DD	0.98289	1.22054	0.93538	0.83644	1.03415	2.15658	1.33174	1.35875	0.6354	1.16556	0.47144	0.89555	0.98084	1.4508	1.07327	1.45188	1.36282	0.54217	1.3812	1.49885
15	SMC	L	L	DD	1.14847	1.02926	1.1299	0.6855	0.93991	1.27376	1.49909	1.21007	0.50578	1.10788	0.58915	0.94209	1.08184	1.32068	1.28928	1.51482	1.71295	0.70992	1.70685	1.50464
26	SMC	L	L	DD	0.96666	1.00681	1.02531	0.7034	1.00595	1.2276	1.21044	1.21248	0.56169	1.08191	0.5296	1.03628	1.1131	1.08381	1.15048	1.13214	0.70436	0.27328	1.17328	1.20004
28	SMC	L	L	DD	1.0214	0.97635	0.9357	0.71475	0.7959	1.17451	1.43438	1.01462	0.51203	1.05835	0.74127	0.95924	0.8667	1.0552	1.27585	1.34627	0.97183	0.44956	1.40699	1.40265
30	SMC	L	L	DD	0.79599	0.84885	0.87669	0.76146	0.683	0.93102	1.09194	0.98726	0.64452	0.98612	0.52568	1.00736	1.02041	1.06866	0.91144	0.93651	0.81227	0.46041	0.93467	0.76584
38	SMC	L	L	DD	0.94615	0.83378	0.89189	0.68542	0.72925	0.91733	1.10896	0.99905	0.45509	1.06547	0.52392	1.02645	1.03906	1.13109	1.02781	0.94509	0.86074	0.36171	1.02637	0.92262
40	SMC	L	L	DD	0.93406	0.96043	1.25337	0.71319	1.04326	1.36158	1.26485	1.09729	0.62979	1.25603	0.62607	1.34113	1.25073	1.45919	1.45102	1.50837	1.09686	0.4038	1.44328	1.36184
8	SO	R	L	DD	0.9811	0.97712	0.89719	0.81154	0.94803	1.14459	0.98396	0.94362	0.51896	0.94128	0.64945	1.07887	0.97917	2.34419	0.97734	1.11786	0.97336	0.83834	0.92427	0.98412
10	SO	R	L	DD	1.40695	1.20082	0.95618	0.78702	0.97423	1.12119	1.09484	1.06949	0.87417	1.19317	0.48596	1.28043	1.23634	1.07233	1.09088	1.06454	0.87092	0.29571	1.20542	0.96631
12	SO	R	L	DD	1.3263	0.86149	1.06314	0.99723	1.14912	1.42539	1.24172	1.04492	0.66861	0.98537	0.72718	1.16625	1.27466	2.98197	1.04508	2.11148	2.46542	0.8677	1.40247	1.56822
18	SO	R	L	DD	1.04974	1.03785	1.01152	0.76824	0.81285	0.84807	1.11709	1.16056	0.77404	1.11832	0.49673	1.20807	1.10633	1.0093	1.1594	1.1077	1.00059	0.30495	1.17772	0.80069
20	SO	R	L	DD	1.06821	1.04338	0.99312	0.79067	0.87837	0.87394	1.1056	1.19721	0.73171	1.02793	0.55213	1.1771	1.21585	1.13334	1.03764	1.06723	0.9297	0.35203	1.04982	0.86952
33	SO	R	L	DD	1.15689	1.30269	1.4284	0.96589	1.25631	0.92239	1.59522	1.46722	0.51451	1.41904	0.69908	1.27896	1.33594	1.29564	1.75418	1.32293	0.82171	0.42063	1.61836	1.10625
35	SO	R	L	DD	1.10597	1.76341	1.75949	1.12676	1.38347	1.13257	1.4463	1.44109	0.66155	1.65365	1.0681	1.50467	1.63454	2.18138	2.09823	1.78575	1.80872	0.57546	1.73967	1.4299
37	SO	R	L	DD	1.12048	1.25302	1.72763	0.76638	0.97085	1.08617	1.37771	1.04693	0.53444	1.37966	0.74981	1.40178	1.46715	1.73519	1.80296	1.66855	1.63808	0.5893	2.10492	1.32212
43	SO	R	L	DD	1.0144	0.95902	1.31716	1.07592	0.86646	0.9268	1.35516	1.36055	0.46302	1.32639	0.85515	1.32891	1.19448	1.17736	1.27577	1.00357	1.0469	0.58695	1.41433	1.07161
45	SO	R	L	DD	1.13222	1.02773	0.93903	0.77955	0.94496	0.99998	1.27812	0.98047	0.46381	1.14188	0.53704	1.12237	1.14115	0.92733	1.08961	0.79085	0.73007	0.3315	1.38585	0.87102
2	SMC	R	L	DD	1.16774	1.01222	1.07165	0.62892	0.89264	1.21815	1.09869	1.05686	0.59713	1.01984	0.49747	1.09051	1.12169	2.88583	1.19138	1.68258	1.55171	0.67338	1.20896	1.66977
4	SMC	R	L	DD	0.95523	0.84885	0.87699	0.77343	0.92021	1.04385	0.99192	1.0107	0.5911	0.99738	0.59285	1.06557	1.14316	2.35607	1.00299	1.33973	1.59006	0.28482	1.00163	1.01101
6	SMC	R	L	DD	0.9353	1.05863	0.84141	0.78591	0.66189	1.16317	0.99403	1.19125	0.69262	1	0.37124	1	0.97903	1.15486	0.91522	0.61889	0.60539	0.7471	0.83785	0.77771
14	SMC	R	L	DD	1.15353	1.14915	1.04511	0.68974	0.89236	1.39989	1.10628	1.02985	0.62497	1.08627	0.57922	0.88227	0.98828	3.21385	0.95927	1.4138	5.33299	0.59464	1.23291	1.61358
16	SMC	R	L	DD	1.10912	0.9159	1.07181	0.60841	1.28683	1.35842	1.27831	0.92753	0.71549	1.0413	0.75481	0.95139	1.1397	2.53424	1.22612	2.36159	2.33512	0.58366	1.4326	1.64926
27	SMC	R	L	DD	1.01088	1.03389	1.29938	0.89874	0.91259	1.27319	1.45942	1.21969	0.52471	1.23267	0.85507	1.0372	1.05901	1.32443	1.50438	1.36183	1.18826	0.47939	1.75747	1.12145
29	SMC	R	L	DD	1.05046	1.27128	1.23709	1.206	0.81745	1.15266	1.1511	1.05512	0.66276	1.45072	0.82774	1.19357	1.63756	0.9636	1.19883	1.23025	1.14557	0.39026	2.06092	0.83661
31	SMC	R	L	DD	1.07292	0.99517	1.49076	0.69903	1.05374	1.06781	1.1678	1.03131	0.50388	1.39184	0.61467	1.24406	1.23495	1.27588	1.30292	0.97284	1.28171	0.75076	1.64	0.98351
39	SMC	R	L	DD	1.21701	1.24579	1.32929	0.7795	0.89908	1.36936	1.5052	1.00026	0.41774	1.2837	0.75118	1.26153	1.33718	2.25274	1.74286	1.23577	0.8414	0.50043	1.82234	1.36056
41	SMC	R	L	DD	1.18505	1.01939	1.29901	1.05117	0.93504	1.28805	1.39642	1.44415	0.5082	1.4047	0.76835	1.19146	1.19169	1.20302	1.47843	1.23656	0.80907	0.40192	1.63529	1.21007
21	Contr		R	DD	0.90552	0.82406	0.87193	0.68004	0.91435	0.83696	1.1929	1.29841	0.57391	1.19802	0.64873	0.97317	0.93553	1.17615	1.12541	1.53376	1.36517	0.34047	1.05062	1.19509
22	Contr		R	DD	1.09615	0.93331	1.08382	0.85413	1.04736	0.93964	1.15447	1.3068	0.97142	1.22581	0.5985	1.1045	1.15139	1.26314	1.01745	1.49998	1.67706	0.53101	1.44867	1.28316
23	Contr		R	DD	0.90866	0.70666	0.88614	1.02664	1.08193	0.77304	1.16476	1.29231	0.67368	1.18065	0.69402	0.94864	0.84291	1.07198	1.0306	1.17905	1.41927	0.53526	0.96978	1.31357
24	Contr		R	DD	0.8847	0.80989	0.86564	0.80635	0.95401	0.88642	1.11234	1.03334	0.62115	0.99737	0.5484	0.90195	0.80198	1.0906	0.95562	1.05457	1.07398	0.40534	1.15192	0.84199
25	Contr		R	DD	1.08081	0.84713	1.22012	0.63758	0.96145	0.90994	1.342	1.02745	0.61172	1.14284	0.66121	1.11028	1.0172	1.16492	1.2737	1.26259	1.38058	0.54819	1.54751	1.17987
46	Contr		R	DD	0.89488	0.71478	0.97151	1.0214	0.85811	1.00101	1.19043	1.22228	0.63269	1.1934	0.74236	1.08343	1.01336	1.41746	1.1053	1.45808	1.06974	0.3453	1.43383	1.37396
47	Contr		R	DD	1.02462	0.71958	1.13251	0.8485	1.23506	0.88009	1.3565	1.23573	0.84437	1.27004	1.03843	1.19619	1.31896	1.46896	1.34261	2.31641	1.8619	0.54312	1.55507	1.10069
48	Contr		R	DD	0.78258	0.61693	0.82682	0.58851	0.71858	0.86561	1.12927	1.15829	0.40346	1.05928	0.67192	0.94479	0.85301	0.88306	1.05503	0.95947	0.84449	0.3607	1.16743	1.11325
49	Contr		R	DD	1.36205	0.88455	0.81886	0.72216	0.97109	0.99744	1.27947	1.19608	0.82155	1.00064	0.79688	1.56122	0.91543	1.12006	1.18756	1.33132	0.85217	0.3942	0.88896	0.82606
50	Contr		R	DD	1.23486	0.57602	0.89076	0.67888	1.80726	1.58649	1.56111	1.35612	0.50538	0.72327	0.72242	1.22056	0.81627	2.45033	1.29096	3.31316	3.21302	0.4899	1.19225	2.81206
7	SO	L	R	DD	1.0677	0.99521	1.11513	0.79299	0.81734	0.93944	1.26356	1.24551	0.505	1.07754	0.658	0.91996	0.94591	1.07921	1.16343	0.99921	1.04533	0.41006	1.13669	0.91369
9	SO	L	R	DD	1.21968	0.97518	1.13418	0.87828	0.93419	0.92408	1.19887	1.34868	0.55973	1.298	0.73524	1.13279	0.92223	1.23675	1.12794	1.21722	0.97708	0.38171	1.29921	1.13251
11	SO	L	R	DD	1.04191	0.86663	0.95991	0.93871	0.85283	0.98397	1.33729	1.07491	0.61386	1.08448	0.64978	0.86166	0.83459	1.01469	0.99102	0.97515	0.84792	0.36728	1.08286	1.01646
17	SO	L	R	DD	1.27513	1.16856	1.31072	1.06895	1.65207	1.18015	1.51103	1.24925	1.04809	1.49688	0.75846	1.38679	1.27598	2.87886	1.58206	2.09329	2.69021	0.6426	1.8172	1.48718
19	SO	L	R	DD	1.17192	1.29341	1.37243	0.73272	1.18082	1.15994	1.49363	1.20934	0.64937	1.45646	0.83731	1.29421	1.17281	1.45225	1.59295	1.72564	1.5666	0.59594	1.55504	1.63012
32	SO	L	R	DD	1.10442	1.02595	1.2678	0.76606	0.94338	1.05763	1.23671	1.11664	0.81261	1.35919	0.81461	1.27674	1.16828	1.38982	1.24555	1.63826	1.52467	0.39615	1.99173	1.48553
34	SO	L	R	DD	1.19866	1.06163	1.14398	0.89761	1.16404	1.12203	1.52875	1.29933	0.68921	1.36515	0.65023	1.12979	0.94627	1.42175	1.48089	1.67392	1.74283	0.3991	1.24113	1.47627
36	SO	L	R	DD	1.25342	1.02639	1.09699	0.62962	1.05833	0.95193	1.39278	1.01237	0.53442	1.06804	0.67022	1.13626	1.06788	1.22328	1.25973	1.33882	1.25764	0.44245	1.33737	1.15385
42	SO	L	R	DD	0.98168	0.93114	1.21836	0.82274	0.96404	1.28171	1.33068	1.13917	0.63962	1.38278	0.72221	1.18857	1.17231	1.53054	1.30804	1.12195	1.0429	0.4734	1.3723	1.17687
44	SO	L	R	DD	1.04734	0.83604	0.93569	0.6145	1.0323	0.98411	1.21193	1.19636	0.51693	1.14191	0.50046	1.05138	0.93772	1.21265	1.12871	1.04575	0.76787	0.35586	1.19079	1.05136
1	SMC	L	R	DD	1.14306	0.8232	1.15945	0.73563	1.13091	1.72962	1.60556	1.28388	0.53306	1.02893	0.76794	0.96222	1.13696	3.6208	1.38467	1.85986	1.91702	0.44474	1.81642	1.6744
3	SMC	L	R	DD	0.85393	0.77788	1.04448	0.62408	1.15046	1.42065	1.32016	1.17068	0.56747	0.92558	0.73902	0.96247	0.98633	1.75462	1.14106	1.42183	1.26019	0.48306	1.32756	1.36435
5	SMC	L	R	DD	1.04436	0.97269	1.14878	0.74044	0.90924	1.43329	1.4208	1.14755	0.59056	1.22092	0.67319	1.19059	1.12332	1.77299	1.08276	1.28628	0.95526	0.38984	1.07304	1.07723
13	SMC	L	R	DD	1.00726	0.72356	0.93213	0.77162	1.0177	1.958	1.23024	1.14933	0.52848	0.98067	0.49993	0.80113	0.85085	1.30281	0.95047	1.22607	1.04681	0.4691	1.21705	1.27874
15	SMC	L	R	DD	0.9794	0.83366	0.89717	0.93471	0.87381	0.92216	1.23681	1.06223	0.63073	1.05347	0.52806	0.92149	0.8517	0.76844	0.9821	0.88533	0.9062	0.52604	1.13018	0.90205
26	SMC	L	R	DD	1.01847	0.85614	0.97206	0.70133	1.03548	1.23186	1.24409	1.27449	0.51627	1.03773	0.49923	0.96024	0.89774	1.19979	1.18549	1.35247	0.90401	0.28233	1.03466	1.32759
28	SMC	L	R	DD	0.95273	0.83138	1.01341	0.74954	1.12238	1.25748	1.48634	1.27592	0.39005	0.9995	0.81865	0.94291	0.92131	1.14952	1.06456	1.32594	0.97707	0.4238	1.39061	1.40146
30	SMC	L	R	DD	0.94275	0.70929	0.9545	0.56405	0.94037	1.10353	1.3134	0.97736	0.51807	0.90063	0.62596	0.89089	0.97242	1.6913	1.13653	1.36232	1.31559	0.46154	1.22609	1.16241
38	SMC	L	R	DD	0.9651	0.86368	0.83553	0.69557	0.77203	1.1553	1.16712	0.98491	0.44918	0.95726	0.62074	0.85652	0.7885	1.22413	1.01121	0.82298	0.47365	0.31845	1.04234	0.98052
40	SMC	L	R	DD	0.98841	0.92152	1.24817	0.87351	1.0513	1.4939	1.22648	1.14566	0.6473	1.23059	0.64437	1.25727	1.19022	1.31	1.26978	1.28614	1.13976	0.30913	1.21938	1.36446
8	SO	R	R	DD	1.11726	1.12413	1.03387	0.82981	1.07481	1.3388	1.09904	1.09936	0.67511	1.1474	0.68267	1.08189	0.97534	3.09737	1.08754	1.10233	1.26358	1.00591	1.13717	1.27739
10	SO	R	R	DD	0.84713	1.06509	0.89495	0.47049	0.67891	1.29789	1.10348	1.31035	0.60342	1.09464	0.5082	0.98878	0.96983	1.25086	0.899	1.00677	0.74577	0.30697	1.27399	1.13159
12	SO	R	R	DD	0.85148	0.79554	0.64055	1.11155	0.65515	1.3747	1.06604	1.15977	1.74689	1.22079	1.74689	1.54681	1.94352	1.99492	0.79714	2.34153	1.32988	0.86448	1.757	1.05311
18	SO	R	R	DD	0.90875	0.86786	0.88316	0.71615	1.00071	0.89827	1.32228	1.15089	0.54972	1.04402	0.54511	0.98352	0.94912	1.43354	1.15526	1.46904	1.4083	0.32799	1.35819	1.12663
20	SO	R	R	DD	1.15085	0.96883	1.10166	0.62778	1.33878	1.05096	1.55104	1.34614	0.54239	1.26337	0.6341	1.11298	1.07297	2.27256	1.42107	2.09107	1.87945	0.40622	1.7615	1.58283
33	SO	R	R	DD	1.02911	0.88726	1.23795	0.60476	1.15058	1.02488	1.46204	1.23895	0.49441	1.08396	0.65196	1.11553	1.02238	1.44388	1.44109	1.47845	1.02644	0.40473	1.26067	1.25221
35	SO	R	R	DD	0.98895	1.00108	1.25154	0.61649	1.1705	1.0336	1.39332	1.09629	0.64895	1.00611	1.02551	1.21685	1.2223	1.79353	1.4359	1.43131	1.25735	0.54004	1.1282	1.18726
37	SO	R	R	DD	0.96092	0.70929	0.84437	0.82691	0.92284	1.25619	1.14376	1.12189	0.59981	0.94811	0.60895	1.02776	0.94207	1.33568	1.01961	1.16882	1.17888	0.46315	1.06627	0.9744
43	SO	R	R	DD	1.11195	0.74077	1.17313	0.88238	1.24269	0.94176	1.38864	1.27439	0.61703	1.15841	0.77392	1.12949	1.13017	1.60294	1.44788	1.33029	1.20391	0.51299	1.54162	1.26221
45	SO	R	R	DD	0.73327	0.6731	0.86714	0.69671	0.87705	1.05122	1.0529	1.14731	0.58096	1.06686	0.61455	1.03202	1.02565	1.14837	0.96358	1.04989	0.75177	0.29924	0.96197	1.12627
2	SMC	R	R	DD	1.46326	1.06384	1.4203	0.58264	1.27813	1.51794	1.50634	1.06886	0.75825	1.17044	0.54412	1.131	1.13934	4.35508	1.29438	2.65648	2.36399	1.07131	1.81872	2.08755
4	SMC	R	R	DD	0.96742	0.79773	0.88463	0.74643	0.99797	2.64255	1.08611	1.23061	0.67277	1.07078	0.50288	0.89422	1.07829	2.74479	0.9415	1.32148	1.65861	0.41654	1.09701	1.16917
6	SMC	R	R	DD	1.13732	1.02082	0.8022	0.8575	0.80418	1.59147	1.05744	1.11302	0.88043	0.99262	0.39044	0.98073	1.07462	1.74055	0.87777	0.81805	1.23552	1.18246	1.08963	1.12608
14	SMC	R	R	DD	1.18139	0.86591	0.96623	0.79237	0.97128	1.09552	1.13844	1.03227	0.61061	0.90316	0.60196	0.99863	1.05793	2.04371	0.89787	0.95792	3.04691	0.55642	1.08796	1.211
16	SMC	R	R	DD	0.99437	0.66607	0.76649	0.71738	0.87124	1.32196	1.03952	0.98115	0.66078	0.96838	0.53763	0.82958	0.75454	1.26109	0.91839	1.1332	1.47794	0.46916	0.93689	0.94855
27	SMC	R	R	DD	1.02737	1.00399	1.31481	0.36012	1.04009	1.20467	1.45469	0.97891	0.434	1.02662	0.65922	0.93792	0.85137	1.88398	1.63738	1.88885	1.84272	0.51425	1.73967	1.54687
29	SMC	R	R	DD	1.01157	0.87563	1.29909	0.70951	1.16806	1.17428	1.35901	1.08478	0.50106	1.18437	0.9063	1.12865	1.17032	1.59646	1.3082	2.10283	2.16136	0.49458	1.96894	1.30175
31	SMC	R	R	DD	0.92561	0.89921	1.31308	0.74041	1.11619	1.05793	1.39062	0.94038	0.5836	1.26115	0.70869	1.00636	1.04904	1.96087	1.39093	1.52117	1.87855	0.84828	1.76225	1.17389
39	SMC	R	R	DD	0.67948	1.06706	1.11892	0.89257	0.97319	1.20226	1.34771	1.12059	0.82735	1.1656	0.53845	1.04446	1.05194	1.9748	1.17227	1.72275	1.70271	0.28904	1.50902	1.84665
41	SMC	R	R	DD	0.98032	0.91678	0.98234	0.70357	1.11694	1.00002	1.38637	1.26477	0.742	1.34706	0.74982	1.30694	1.23057	1.25504	1.51594	1.14348	0.58561	0.37548	1.46825	1.16895
